# Identification and evolution of Cas9 tracrRNAs

**DOI:** 10.1101/2020.09.02.279885

**Authors:** Shane K. Dooley, Erica K. Baken, Walter Moss, Adina Howe, Joshua K. Young

## Abstract

Cas9 trans-activating CRISPR RNAs (tracrRNAs) form distinct structures essential for target recognition and cleavage and dictate exchangeability between orthologous proteins. As non-coding RNAs that are often apart from the CRISPR array, their identification can be arduous. In this paper, a new bioinformatic method for the detection of Cas9 tracrRNAs is presented. The approach utilizes a co-variance model (CM) based on both sequence homology and predicted secondary structure to locate tracrRNAs. This method predicts a tracrRNA for 98% of CRISPR-Cas9 systems identified by us. The identified tracrRNAs exhibit wide variation in sequence identity, however, CM analyses allow 94.7% to be categorized into just 10 related groups. Finally, association between Cas9 amino acid sequence-based phylogeny and tracrRNA secondary structure is evaluated, revealing strong evidence that secondary structure is evolutionarily conserved among Cas9 lineages. Altogether, our findings provide insight into Cas9 tracrRNA evolution and efforts to characterize the tracrRNA of new Cas9 systems.
