## Supplementary Table S1 for "Identification and evolution of Cas9 tracrRNAs"

x
1_REF_Wvi_ORF602
927_NZ_QNVS01000068_1_ORF469
270_NZ_LT827015_1_ORF196811
851_NZ_RBXB01000001_1_ORF18016
2660_MKTK01000030_1_ORF3549
578_NZ_VTRU01000001_1_ORF125999
1052_NZ_PPEG02000005_1_ORF13526
849_NZ_RCCA01000001_1_ORF160415
940_NZ_QLKR01000006_1_ORF5319
325_NZ_FOVD01000001_1_ORF17042
1515_NC_015321_1_ORF225773
657_NZ_VEVQ02000007_1_ORF4454
148_NZ_CABHMS010000008_1_ORF6881
2184_SBGR01000050_1_ORF725
759_NZ_SDHZ01000002_1_ORF76925
2451_DJBB01000045_1_ORF405
336_NZ_FOFZ01000007_1_ORF1043
2488_DHSR01000049_1_ORF1420
667_NZ_CP040694_1_ORF15308
1461_NZ_AQHR01000065_1_ORF882
2665_MNXP01000027_1_ORF1934
381_NZ_FLNT01000035_1_ORF691
1830_CAADGO010000155_1_ORF330
475_NZ_WWEP01000021_1_ORF100
2105_WQTX01000002_1_ORF2321
2570_DEHO01000012_1_ORF1231
2172_SNRX01000019_1_ORF580
1923_UQTM01000047_1_ORF1025
440_NZ_QVMK01000009_1_ORF198
438_NZ_QVMO01000011_1_ORF399
96_NZ_CABMFH010000015_1_ORF3226
1824_CABMPB010000008_1_ORF1346
2313_QALN01000012_1_ORF4933
1303_NZ_BBIJ01000079_1_ORF188
1849_USFX01000002_1_ORF986
1536_NC_017448_1_ORF28668
1771_CACWTU010000003_1_ORF3785
1569_CADCEX010000012_1_ORF2520
2518_DGWC01000103_1_ORF2531
1583_CADBXU010000019_1_ORF90
1793_CACVZH010000044_1_ORF443
1730_CACYLK010000004_1_ORF412
988_NZ_QCZH01000002_1_ORF10846
375_NZ_FMML01000088_1_ORF161
1493_NZ_ALJQ01000021_1_ORF107
1661_CACZXN010000049_1_ORF3513
2562_DEKV01000036_1_ORF208
923_NZ_QREI01000001_1_ORF66017
1511_NZ_AFPK01000062_1_ORF6916
996_NZ_CP029151_1_ORF118792
1757_CACXIW010000002_1_ORF1809
2531_DGHA01000069_1_ORF656
1670_CACZTR010000012_1_ORF1159
2546_DFFZ01000047_1_ORF28
1723_CACYOJ010000027_1_ORF872
2038_BLMF01000066_1_ORF381
1666_CACZVH010000017_1_ORF1564
1790_CACWAI010000001_1_ORF2534
350_NZ_FNQQ01000007_1_ORF5034
2607_DBRC01000042_1_ORF430
2553_DFEH01000070_1_ORF470
2555_DEWL01000034_1_ORF46
1997_ONYL01000050_1_ORF132
21_REF_Orh_ORF248
1160_NZ_CP019389_1_ORF240389
2022_JAAYSS010000064_1_ORF174
1129_NZ_MVAG01000128_1_ORF2292
36_REF_Ghy2_ORF225
2067_DSOE01000011_1_ORF3888
835_NZ_QWIV01000014_1_ORF20866
1785_CACWFV010000009_1_ORF44
561_NZ_VOHQ01000012_1_ORF8615
19_REF_Psp_ORF50
1855_URZQ01000037_1_ORF720
1364_NZ_JTDA01000035_1_ORF30
2485_DHRQ01000017_1_ORF812
1567_CADCGV010000012_1_ORF2895
2159_WFMB01000042_1_ORF1890
1686_CACZJU010000005_1_ORF1122
1694_CACZGO010000059_1_ORF414
1754_CACXKA010000006_1_ORF11678
1708_CACYWV010000050_1_ORF1379
1883_URLI01000036_1_ORF481
20_REF_Phi_ORF113
1789_CACWAF010000009_1_ORF1506
2441_DJOT01000018_1_ORF2409
2594_DCKF01000022_1_ORF6940
1619_CADBAM010000012_1_ORF2241
2513_DGWI01000042_1_ORF41
44_REF_Ffr_ORF94
641_NZ_VJZS01000004_1_ORF12089
846_NZ_CP033068_1_ORF77372
1547_CADCSU010000167_1_ORF578
998_NZ_CP020918_1_ORF260267
645_NZ_VJZN01000006_1_ORF2827
1490_NZ_ALWO02000037_1_ORF207
581_NZ_VNHU01000002_1_ORF11427
55_REF_Cme1_ORF118
479_NZ_CP013210_1_ORF174782
1032_NZ_CP027232_1_ORF135234
603_NZ_BJYJ01000031_1_ORF457
1455_NZ_AULL01000016_1_ORF18045
365_NZ_FNGY01000001_1_ORF62201
2327_PHDJ01000021_1_ORF2655
2400_DLGT01000080_1_ORF116
1214_NZ_CP015772_1_ORF275525
1068_NZ_PJEO01000034_1_ORF3544
819_NZ_REFA01000002_1_ORF4562
2091_WXFB01000015_1_ORF1864
1833_UYIV01000001_1_ORF124977
686_NZ_SZVO01000008_1_ORF16449
2659_MKTX01000015_1_ORF17108
1481_NZ_BACV01000793_1_ORF211
1145_NZ_NFUW01000001_1_ORF58584
2342_PCUU01000002_1_ORF2409
1001_NZ_QCYK01000001_1_ORF88177
57_REF_Cga_ORF67
1082_NZ_PEEX01000001_1_ORF219045
823_NZ_CP033931_1_ORF76308
296_NZ_FRAM01000003_1_ORF8847
1367_NZ_KN549096_1_ORF18783
282_NZ_FTOJ01000015_1_ORF454
1321_NZ_LGIP01000023_1_ORF7117
295_NZ_FRAV01000008_1_ORF9472
1092_NZ_CP023777_1_ORF102301
2370_PALG01000023_1_ORF248
1500_NZ_JH651379_1_ORF26345
745_NZ_SJXJ01000001_1_ORF14904
594_NZ_VORR01000001_1_ORF4985
973_NZ_QFLI01000002_1_ORF19021
2664_MPOX01000001_1_ORF135
1940_UQLZ01000005_1_ORF3293
368_NZ_FNJZ01000001_1_ORF36200
994_NZ_QEKY01000006_1_ORF3166
1125_NZ_ASYN01000108_1_ORF2653
1311_NZ_LJOD01000001_1_ORF3168
834_NZ_QWIU01000002_1_ORF185634
254_NZ_LT899436_1_ORF232641
132_NZ_CABJBC010000002_1_ORF104
2253_DPQM01000012_1_ORF3541
1667_CACZUV010000024_1_ORF61
2601_DBYD01000054_1_ORF2792
1780_CACWNR010000011_1_ORF1713
765_NZ_SCEF01000009_1_ORF4996
1965_UQDU01000036_1_ORF761
698_NZ_SSTL01000036_1_ORF1472
1352_NZ_CP011059_1_ORF60729
1203_NZ_MAUH01000071_1_ORF6477
344_NZ_FNWX01000001_1_ORF3007
943_NZ_QPKV01000006_1_ORF19787
1368_NZ_JMTN01000040_1_ORF596
1427_NZ_KI669560_1_ORF53069
319_NZ_FPCJ01000001_1_ORF77360
1078_NZ_PGFG01000001_1_ORF146494
916_NZ_QTJU01000006_1_ORF11776
434_NZ_QVMQ01000028_1_ORF1374
2334_PHDH01000068_1_ORF804
2638_MWCJ01000040_1_ORF1133
1244_NZ_KQ960459_1_ORF1064
1622_CADAZW010000021_1_ORF1752
1705_CACYXU010000009_1_ORF1783
451_NZ_QWEN01000018_1_ORF127
1775_CACWQV010000017_1_ORF1470
1753_CACXKO010000058_1_ORF258
2522_DGTL01000034_1_ORF302
1684_CACZJP010000023_1_ORF3331
1795_CACVYE010000001_1_ORF6564
1016_NZ_PYXG01000001_1_ORF12043
1582_CADBXZ010000001_1_ORF13621
1765_CACXAR010000005_1_ORF3852
2598_DCGV01000085_1_ORF26
1590_CADBWD010000004_1_ORF1477
2613_DBLZ01000023_1_ORF120
2569_DEHZ01000016_1_ORF9935
2233_RXJZ01000002_1_ORF35
642_NZ_VJZR01000002_1_ORF29636
781_NZ_RYDF01000038_1_ORF3310
495_NZ_CP046401_1_ORF411488
2297_QKHS01000012_1_ORF1314
1386_NZ_JQMS01000001_1_ORF231890
1674_CACZPR010000083_1_ORF1254
399_NZ_JAAVJS010000002_1_ORF17325
33_REF_Jpa_ORF325
752_NZ_SEHM01000008_1_ORF5944
2498_NVVI01000003_1_ORF4063
1678_CACZNL010000018_1_ORF2350
2526_DGIK01000215_1_ORF37
1565_CADCGQ010000014_1_ORF32
1584_CADBXR010000006_1_ORF611
1611_CADBEJ010000008_1_ORF1797
1568_CADCFP010000012_1_ORF990
1510_NZ_JH114162_1_ORF807
305_NZ_FQWA01000018_1_ORF2309
999_NZ_QCZJ01000033_1_ORF2944
2231_RXJI01000027_1_ORF185
929_NZ_QNVV01000001_1_ORF15082
917_NZ_CP031557_1_ORF38842
1087_NZ_MDGR01000007_1_ORF111341
2316_QCWJ01000002_1_ORF12229
2259_DQEA01000004_1_ORF1681
2695_LOEU01000038_1_ORF107
3_REF_Tsp_ORF46
2077_SAAI01000017_1_ORF328
9_REF_Ssi_ORF33
799_NZ_RJPQ01000004_1_ORF3331
1031_NZ_PVTB01000002_1_ORF3249
547_NZ_WIJP01000001_1_ORF9203
1233_NZ_KQ970818_1_ORF51105
2721_1349_134_con_0001_ORF47172
705_NZ_CP038865_1_ORF71965
49_REF_Ece_ORF903
131_NZ_CABJBY010000019_1_ORF229
747_NZ_BJCC01000027_1_ORF1912
1113_NZ_LHUG01000002_1_ORF15852
922_NZ_NNBZ01000001_1_ORF30664
543_NZ_WITJ01000010_1_ORF6921
1963_UQEC01000004_1_ORF2270
2530_DGHI01000028_1_ORF1770
2315_QALQ01000007_1_ORF1340
1636_CADANF010000029_1_ORF2333
1860_URYE01000100_1_ORF14
43_REF_Fho_ORF363
1065_NZ_PKJD01000002_1_ORF4152
1453_NZ_KE383894_1_ORF6062
24_REF_Mse_ORF1633
1070_NZ_PIXK01000007_1_ORF7190
1018_NZ_PZIY01000009_1_ORF535
210_NZ_UHCZ01000002_1_ORF131127
401_NZ_WMFL01000060_1_ORF3061
1021_NZ_PZDZ01000006_1_ORF3759
1022_NZ_PZDI01000038_1_ORF1122
1197_NZ_LNMY01000035_1_ORF418
1034_NZ_MRZJ01000015_1_ORF2116
2195_AAAYBU010000003_1_ORF11552
59_REF_Bni_ORF1449
84_NZ_CABMKG010000001_1_ORF16828
2279_DMJZ01000020_1_ORF1695
1028_NZ_PVTO01000001_1_ORF12242
48_REF_Edo_ORF68
113_NZ_CABKNM010000007_1_ORF23101
868_NZ_AP018537_1_ORF55853
120_NZ_CABJES010000036_1_ORF278
1401_NZ_JHXA01000025_1_ORF19
5_REF_Tmo_ORF130
621_NZ_VITL01000008_1_ORF3079
769_NZ_RXOL01000001_1_ORF2459
1083_NZ_CP023737_1_ORF43088
2052_DSTW01000001_1_ORF28
2626_NCAP01000084_1_ORF65
2177_SSEH01000058_1_ORF69
22_REF_Nsp_ORF413
2724_AGAZ01000013_ORF1708
220_NZ_UGQS01000001_1_ORF9256
202_NZ_UHIA01000004_1_ORF28283
713_NZ_CP038145_1_ORF23076
524_NZ_CP016604_1_ORF118801
734_NZ_SLXI01000001_1_ORF4533
1181_NZ_KV833346_1_ORF22
1361_NZ_LN776183_1_ORF27915
327_NZ_FOSF01000003_1_ORF727
372_NZ_FMUF01000003_1_ORF4177
2586_DDFG01000005_1_ORF23161
2667_MHZX01000062_1_ORF231
1390_NZ_BBJX01000015_1_ORF150
2658_MKUR01000009_1_ORF976
1421_NZ_KI911560_1_ORF65421
2124_WQZH01000026_1_ORF105
921_NZ_QUNR01000001_1_ORF11010
2685_LWFP01000336_1_ORF647
34_REF_Ghy4_ORF83
297_NZ_FQZO01000003_1_ORF39167
1226_NZ_LTBB01000003_1_ORF3018
58_REF_Bok_ORF134
1472_NZ_KB898625_1_ORF11866
874_NZ_QWEG01000001_1_ORF22712
768_NZ_SBBW01000024_1_ORF1562
990_NZ_QCZG01000025_1_ORF1023
242_NZ_LT966071_1_ORF200123
377_NZ_FMIK01000024_1_ORF18596
329_NZ_FOOY01000008_1_ORF94
562_NZ_AP021853_1_ORF50902
654_NZ_VHOA01000020_1_ORF2686
1729_CACYLY010000029_1_ORF254
1617_CADBCC010000001_1_ORF2858
1720_CACYPZ010000047_1_ORF210
116_NZ_CABJFZ010000017_1_ORF1105
345_NZ_FNWN01000003_1_ORF1595
1846_USHY01000001_1_ORF5273
1458_NZ_KE159568_1_ORF40269
1264_NZ_JXBW01000010_1_ORF2538
557_NZ_CP045180_1_ORF119320
560_NZ_CP045143_1_ORF64453
1523_NZ_CM001022_1_ORF5752
1541_NC_011898_1_ORF223566
2417_DKKW01000032_1_ORF2085
2364_NVUO01000008_1_ORF8137
2252_DPOZ01000005_1_ORF2404
2444_DJPN01000032_1_ORF440
934_NZ_NXLN01000012_1_ORF484
932_NZ_NXLS01000001_1_ORF9449
1398_NZ_JHWC01000001_1_ORF3890
991_NZ_CP021886_1_ORF89255
198_NZ_UAWL01000006_1_ORF75775
1128_NZ_NFOE01000091_1_ORF1028
1102_NZ_NESU01000007_1_ORF1608
253_NZ_FZPI01000001_1_ORF6978
40_REF_Ghe_ORF268
721_NZ_SNWV01000014_1_ORF10103
53_REF_Cme3_ORF94
66_NZ_CACSGO010000052_1_ORF231
2476_DITB01000123_1_ORF182
1121_NZ_MUGW01000010_1_ORF1673
782_NZ_RYDM01000007_1_ORF11431
2540_DFUB01000022_1_ORF7591
54_REF_Cme2_ORF68
2672_MGZB01000041_1_ORF3386
615_NZ_SJPF01000006_1_ORF11207
1534_NZ_CH672376_1_ORF153700
2500_NVSM01000022_1_ORF1247
1816_CACEJJ010000022_1_ORF854
697_NZ_CP046052_1_ORF105271
16_REF_Sdo_ORF672
1151_NZ_BDIY01000023_1_ORF1980
2700_LJSF01000002_1_ORF20
1004_NZ_QAGK01000009_1_ORF266
542_NZ_WIXK01000007_1_ORF128
582_NZ_VNHV01000001_1_ORF7972
1543_NC_009952_1_ORF10706
1165_NZ_MSYQ01000001_1_ORF86563
196_NZ_UEHI01000021_1_ORF621
571_NZ_QLZD01000027_1_ORF804
875_NZ_QWLV01000002_1_ORF8544
508_NZ_WNJP01000087_1_ORF149
485_NZ_WTYQ01000002_1_ORF2421
342_NZ_FNYZ01000008_1_ORF1506
1199_NZ_CP016453_1_ORF22339
955_NZ_QMKH01000004_1_ORF3133
1425_NZ_CP006644_1_ORF17610
937_NZ_CP029985_1_ORF20445
664_NZ_CP040914_1_ORF108908
867_NZ_QOZQ01000001_1_ORF17000
649_NZ_ML660056_1_ORF1071
1215_NZ_CP015736_1_ORF25835
2319_PYVM01000002_1_ORF982
2365_PBFC01000011_1_ORF787
2355_NVWO01000007_1_ORF126
2379_NZQE01000016_1_ORF2570
2457_DIXN01000064_1_ORF2114
245_NZ_UFQQ01000020_1_ORF1291
2378_NZQM01000110_1_ORF941
622_NZ_VITN01000008_1_ORF2265
1482_NZ_BACU01000376_1_ORF89
42_REF_Ghc1_ORF86
1029_NZ_PVTV01000014_1_ORF14466
293_NZ_FRBV01000003_1_ORF11714
1024_NZ_CP028290_1_ORF3364
2539_DFUO01000017_1_ORF1903
1202_NZ_CP016440_1_ORF97320
1265_NZ_LFRI01000405_1_ORF220
2433_DJWC01000126_1_ORF1293
2456_DIYC01000091_1_ORF278
449_NZ_AP018439_1_ORF20091
2481_DHYU01000061_1_ORF145
807_NZ_RRUE01000002_1_ORF25556
977_NZ_QICN01000001_1_ORF15482
2160_WBUA01000072_1_ORF148
2176_SSEV01000212_1_ORF160
1818_CACAWB010000022_1_ORF677
2708_HF994935_1_ORF23027
2351_PDPG01000006_1_ORF1203
1573_CADCBK010000019_1_ORF2710
1154_NZ_CP019791_1_ORF38268
2192_NJBM01000012_1_ORF8199
2048_DSXL01000081_1_ORF21
2579_DDSA01000247_1_ORF14
1986_UQAB01000006_1_ORF520
763_NZ_NXIH01000024_1_ORF624
2643_LLYS01000013_1_ORF747
41_REF_Ghc2_ORF134
1066_NZ_PKKM01000007_1_ORF297
358_NZ_FNLK01000012_1_ORF8311
1545_NC_008578_1_ORF57773
1978_UQBJ01000036_1_ORF532
2_REF_Vpa_ORF84
2696_LOJO01000001_1_ORF33139
1994_UPYA01000003_1_ORF15898
775_NZ_RQVA01000021_1_ORF204
773_NZ_RQVE01000004_1_ORF8457
1445_NZ_AUDW01000006_1_ORF757
29_REF_Lce_ORF55
1058_NZ_PNHE01000014_1_ORF2347
4_REF_Tpu_ORF853
6_REF_Tde_ORF130
886_NZ_QUEB01000006_1_ORF3654
2166_NALI01000003_1_ORF1768
909_NZ_QSQM01000006_1_ORF2338
1177_NZ_JXKI01000005_1_ORF3728
1119_NZ_CP022121_1_ORF197613
137_NZ_CABIYP010000013_1_ORF171
2394_DKZZ01000096_1_ORF251
1637_CADAMX010000037_1_ORF215
484_NZ_WUQX01000001_1_ORF142521
2036_BLMJ01000086_1_ORF215
1139_NZ_NFIB01000024_1_ORF1356
651_NZ_SGJB01000018_1_ORF1508
1432_NZ_KI272865_1_ORF1955
100_NZ_CABKUU010000005_1_ORF45922
104_NZ_CABKRE010000001_1_ORF26463
995_NZ_QEKV01000001_1_ORF1227
1252_NZ_KQ955280_1_ORF1249
1535_NZ_AEHN01000016_1_ORF1462
386_NZ_FIZO01000001_1_ORF23397
130_NZ_CABJBW010000015_1_ORF2307
911_NZ_QTVH01000013_1_ORF3529
2148_VSOB01000002_1_ORF3866
1980_UQBG01000006_1_ORF5809
2274_DOBA01000019_1_ORF121
1905_URBV01000034_1_ORF1167
1995_UPXQ01000007_1_ORF2973
290_NZ_FRDH01000004_1_ORF4814
349_NZ_FNRG01000002_1_ORF7705
1948_UQHL01000008_1_ORF2681
2254_DPQS01000037_1_ORF179
1935_UQOF01000014_1_ORF234
60_REF_Ain_ORF28
1136_NZ_NFKN01000043_1_ORF244
1392_NZ_JNLK01000001_1_ORF89881
1615_CADBCZ010000001_1_ORF2049
1641_CADAKQ010000027_1_ORF1032
334_NZ_FOJY01000033_1_ORF41
343_NZ_FNYN01000001_1_ORF20776
881_NZ_QUIP01000016_1_ORF5097
1295_NZ_CYYR01000001_1_ORF10275
1760_CACXHD010000063_1_ORF63
2596_DCGJ01000048_1_ORF165
1643_CADAKA010000027_1_ORF1400
1556_CADCOJ010000259_1_ORF21
1675_CACZPW010000253_1_ORF213
2008_FMEA01000007_1_ORF2937
1300_NZ_CZBY01000016_1_ORF3455
7_REF_Tba_ORF68
1257_NZ_LOQG01000003_1_ORF864
2140_WRLT01000009_1_ORF4145
2436_DJRQ01000008_1_ORF264
10_REF_Sra_ORF1460
12_REF_Smu_ORF378
1287_NZ_BCLE01000030_1_ORF8305
204_NZ_UHFV01000002_1_ORF76985
15_REF_Seq1_ORF71
1088_NZ_PEBL01000012_1_ORF280
1219_NZ_CP014699_1_ORF74078
1260_NZ_LPVQ01000002_1_ORF5831
862_NZ_CP022680_1_ORF118437
17_REF_Sag1_ORF930
1236_NZ_KQ969106_1_ORF19641
803_NZ_RJPK01000006_1_ORF636
14_REF_Seq2_ORF79
472_NZ_WLZT01000008_1_ORF4996
1051_NZ_LQRO01000055_1_ORF1581
203_NZ_UHHR01000001_1_ORF74168
389_NZ_JAAXPR010000001_1_ORF699
28_REF_Lmo_ORF75
455_NZ_MAEK01000009_1_ORF2830
47_REF_Efa_ORF408
321_NZ_FPAI01000011_1_ORF4478
46_REF_Eit_ORF329
30_REF_Lan_ORF77
1282_NZ_AZFT01000053_1_ORF49991
1480_NZ_AORU01000015_1_ORF2263
840_NZ_REHC01000003_1_ORF5653
953_NZ_BEXJ01000001_1_ORF41040
671_NZ_VBTH01000001_1_ORF1547
2507_DHBA01000161_1_ORF852
525_NZ_WKKT01000001_1_ORF5179
1284_NZ_AZFN01000016_1_ORF905
590_NZ_VCMO01000004_1_ORF2670
1312_NZ_BCAH01000022_1_ORF904
27_REF_Lsp1_ORF161
1192_NZ_KV797776_1_ORF8581
186_NZ_LS991421_1_ORF120319
1351_NZ_BAYM01000035_1_ORF2246
380_NZ_FLYG01000003_1_ORF9454
558_NZ_CP045179_1_ORF103959
474_NZ_WEZQ01000018_1_ORF1201
1035_NZ_PVNX01000169_1_ORF13817
141_NZ_CABIXJ010000008_1_ORF4210
887_NZ_QUEA01000031_1_ORF338
360_NZ_LT629969_1_ORF40270
2165_NALD01000001_1_ORF113986
2010_JAAYSC010000061_1_ORF951
577_NZ_CP035807_1_ORF123248
1629_CADAVP010000028_1_ORF1455
1877_URNL01000021_1_ORF376
481_NZ_CP047129_1_ORF57960
1144_NZ_NEKB01000013_1_ORF1917
570_NZ_VBXF01000002_1_ORF67006
1275_NZ_AZGA01000070_1_ORF6113
1334_NZ_LDUY01000027_1_ORF335
45_REF_Esp1_ORF591
76_NZ_CABMMS010000004_1_ORF5629
56_REF_Cgl_ORF40
1246_NZ_KQ960133_1_ORF15623
2705_FR896690_1_ORF154
419_NZ_JAAKEO010000015_1_ORF2055
703_NZ_SRYC01000022_1_ORF499
1802_CACVUK010000039_1_ORF465
32_REF_Khu_ORF182
1201_NZ_MATO01000048_1_ORF24
224_NZ_UGPR01000001_1_ORF21641
416_NZ_CP047361_1_ORF125487
866_NZ_QXUX01000036_1_ORF1147
2123_WQYQ01000007_1_ORF1073
