## Supplementary Table S4 for "Identification and evolution of Cas9 tracrRNAs"

### Sheet: DooleySupTable4
No.	Organism	Abbreviation (3 letters)	Cas9 AA sequence	Cas9 Encoding ORF Detected
1	Legionella pneumophila	Lpn	MESSQILSPIGIDLGGKFTGVCLSHLEAFAELPNHANTKYSVILIDHNNFQLSQAQRRATRHRVRNKKRNQFVKRVALQLFQHILSRDLNAKEETALCHYLNNRGYTYVDTDLDEYIKDETTINLLKELLPSESEHNFIDWFLQKMQSSEFRKILVSKVEEKKDDKELKNAVKNIKNFITGFEKNSVEGHRHRKVYFENIKSDITKDNQLDSIKKKIPSVCLSNLLGHLSNLQWKNLHRYLAKNPKQFDEQTFGNEFLRMLKNFRHLKGSQESLAVRNLIQQLEQSQDYISILEKTPPEITIPPYEARTNTGMEKDQSLLLNPEKLNNLYPNWRNLIPGIIDAHPFLEKDLEHTKLRDRKRIISPSKQDEKRDSYILQRYLDLNKKIDKFKIKKQLSFL…
2	Kurthia huakuii	Khu	MNYSIGLDIGTTSVGWACINEQHEILRYQNKWAIGVREFEAAQTAETTRQKRQTRRRYNRRKKRIQLVQQLFSAYVPTDFFGATDSLHFWKNDNQFEQRTLSQVLKELRINPKKIPTIYHLRKLLMEGPKQDIRLIYLAIHNLIKYRGHFLNTGRWTKQNQGFNFLVECSDIVTAYSEINGLALPSLDFQAIQSIIEDTDMVRKDKQKQLEKVSSKSFVPLWQLLLGLSVNAEKLFVESQNTILYKEAKLKLVLGSEELDEVRENLTEVENHFIDEAFALYQQIMLQDLLQGHECVAASKVASYEKYQEDLCEFKRLINETKDEALYRRLFITPKKAMAEYKEQPNKDNKEKLCLLDRYNRSSKDKEAVLNTMAKLLATSNVNHHADLIENIKEGTFLA…	Yes
3	Acidaminococcus_intestini_RyC-MR95	Ain	MGKMYYLGLDIGTNSVGYAVTDPSYHLLKFKGEPMWGAHVFAAGNQSAERRSFRTSRRRLDRRQQRVKLVQEIFAPVISPIDPRFFIRLHESALWRDDVAETDKHIFFNDPTYTDKEYYSDYPTIHHLIVDLMESSEKHDPRLVYLAVAWLVAHRGHFLNEVDKDNIGDVLSFDAFYPEFLAFLSDNGVSPWVCESKALQATLLSRNSVNDKYKALKSLIFGSQKPEDNFDANISEDGLIQLLAGKKVKVNKLFPQESNDASFTLNDKEDAIEEILGTLTPDECEWIAHIRRLFDWAIMKHALKDGRTISESKVKLYEQHHHDLTQLKYFVKTYLAKEYDDIFRNVDSETTKNYVAYSYHVKEVKGTLPKNKATQEEFCKYVLGKVKNIECSEADKVDF…	Yes
4	Coriobacterium_glomerans_PW2	Cgl	MKLRGIEDDYSIGLDMGTSSVGWAVTDERGTLAHFKRKPTWGSRLFREAQTAAVARMPRGQRRRYVRRRWRLDLLQKLFEQQMEQADPDFFIRLRQSRLLRDDRAEEHADYRWPLFNDCKFTERDYYQRFPTIYHVRSWLMETDEQADIRLIYLALHNIVKHRGNFLREGQSLSAKSARPDEALNHLRETLRVWSSERGFECSIADNGSILAMLTHPDLSPSDRRKKIAPLFDVKSDDAAADKKLGIALAGAVIGLKTEFKNIFGDFPCEDSSIYLSNDEAVDAVRSACPDDCAELFDRLCEVYSAYVLQGLLSYAPGQTISANMVEKYRRYGEDLALLKKLVKIYAPDQYRMFFSGATYPGTGIYDAAQARGYTKYNLGPKKSEYKPSESMQYDDFRK…	Yes
5	Eggerthella_sp._YY7918	Esp1	MNLRHVGNYNIGLDMGTASVGWAAIDEQGELLHFKGKPTWGSRLFDSANTAATARMPRGQRRRYIRRRWRLDLLQKFFSEEMAEKDPEFFIRLRQSSLWPEDREGGHTAYHWPLFNDSDFNEKEYYEKFPTIFHLRQWLMETDEKADIRLIYLAFHNIVKHRGNFLQENNDSLSAQNANMRESLESFCIALEEWCDEKELTCSCDPQKLEHLFKEVKYRSDIRDGFAALLGLACSGENEVDVKAMAKEMGKAIVGYKADFSKIFTECDKEGSSFRLSDDEGPEAFLDICPDDGIALFEAIQMVYSSFILTGMLTEKGLSLSKISAYNQYGQDLESLKALVKEYVPNEYSSFFRGPTYSGSTEYDPSKAQGYTRYNLGPSKKGSGAKPMAYEDFKKSVEQ…	Yes
6	Eubacterium sp.	Esp2	MGNKLRNVDDYYLGLDIGTESVGWAVTDKYYVIPKFKGNAMWGVHLFDEGETSVKRRGFRSARRRTQRKRERLALLEALFDEEICKKDCTFFRRLHESDLWPEDKSGDDKYAVFADENYTDKDFHKEYPTIYHLRYELIKNKEPHDVKLVFLALHHIIKNRGHFLFDSLSSAEDFNSAYETMCSYLSDNEIQLNCSDIEQFKAILKDRRQGKIEKTKNLASLFGITKKSDPVSYAVMAVLSGSTVKMCDLFGDDELKTVEKNNISFASGYEENEEIYASVLGDRFELVKILKAVYDWAVLADILDGKKYISEAKVAVYEKHKNDLKTLKKYVKTYLPEKYNEIFKISDGKKDNYVAYSGHIKESGKTGELKKTCNSENFCAYLKKTLGKNADLSYKEMF…	Yes
7	Finegoldia_magna_ATCC_29328	Fma	MKSEKKYYIGLDVGTNSVGWAVTDEFYNILRAKGKDLWGVRLFEKADTAANTRIFRSGRRRNDRKGMRLQILREIFEDEIKKVDKDFYDRLDESKFWAEDKKVSGKYSLFNDKNFSDKQYFEKFPTIFHLRKYLMEEHGKVDIRYYFLAINQMMKRRGHFLIDGQISHVTDDKPLKEQLILLINDLLKIELEEELMDSIFEILADVNEKRTDKKNNLKELIKGQDFNKQEGNILNSIFESIVTGKAKIKNIISDEDILEKIKEDNKEDFVLTGDSYEENLQYFEEVLQENITLFNTLKSTYDFLILQSILKGKSTLSDAQVERYDEHKKDLEILKKVIKKYDEDGKLFKQVFKEDNGNGYVSYIGYYLNKNKKITAKKKISNIEFTKYVKGILEKQCDC…	Yes
8	Lactobacillus ceti DSM 22408	Lce	MSKKYQNTKYYVGLDIGTSSVGWAVTDANYELLKVNGHKTWGSRLFTEAETALERRTHRATRRRLQRRKQRLDLLDELFAEELAKVDPQFLLRLKESQYHMEDKSTDDKYVLFNDQNRTDGEFFTEYPTIYHLRSELMQGKKEDIRAVYLALHHIVKYRGHFLLPGDNYDMQGNLSELIKRLFKFIEETLFIEDLGLTDEIQSKIEEILLTKTKTRLDRQKEIVKLFNTKHQKLDDKQKKLLEAIFKLCLGLKGNMVNIFGDKGEYGIDFTDVEDKKKKVEFSADYDNNINDYVDFFGEYFELLEITKKINDTVIFSEILVDGKGFSESKVISYEKHQQDLRKLKTLLKSLDKTLGYKYGEGLYQKILLDDVKSNYVNYSGNSQKLKKCTKDEFYGFIK…	Yes
9	Lactobacillus_rhamnosus_LOCK900	Lrh	MTKLNQPYGIGLDIGSNSIGFAVVDANSHLLRLKGETAIGARLFREGQSAAERRESRTTRRRLSRTRWRLSFLRDFFAPHITKIDPDFFLRQKYSEISPKDKDRFKYEKRLFNDRTDAEFYEDYPSMYHLRLHLMTHTHKADPREIFLAIHHILKSRGHFLTPGAAKDFNTDKVDLEDIFPALTEAYAQVYPDLELTFDLAKADDFKAKLLDEQATPSDTQKALVNLLLSSDGEKEIVKKRKQVLTEFAKAITGLKTKFNLALGTEVDEADASNWQFSMGQLDDKWSNIETSMTDQGTEIFEQIQELYRARLLNGIVPAGMSLSQAKVADYGQHKEDLELFKTYLKKLNDHELAKTIRGLYDRYINGDDAKPFLREDFVKALTKEVTAHPNEVSEQLLN…	Yes
10	Lactobacillus sp.	Lsp1	MTKLNQPYGIGLDIGSNSIGFAVVDANSHLLRLKGETAIGARLFREGQSAADRRGSRTTRRRLSRTRWRLSFLRDFFAPHITKIDPDFFLRQKYSEISPKDKDRFKYEKRLFNDRTDAEFYEDYPSMYHLRLHLMTHTHKADPREIFLAIHHILKSRGHFLTPGAAKDFNTDKVDLEDIFPALTEAYAQVYPDLELTFDLAKADDFKAKLLDEQATPSDTQKALVKLLLSSDGEKEIVKKRKQVLTEFAKAITGLKTKFNLALGTEVDEADASNWQFSMGQLDDKWSNIETSMTDQGTEIFEQIQELYRARLLNGIVPAGMSLSQAKVADYGQHKEDLELFKTYLKKLNDHELAKTIRGLYDRYINGDDAKPFLREDFVKALTKEVTAHPNEVSEQLLN…	Yes
11	Lactobacillus sp.	Lsp2	MTKRIDDYILGLDIGTNSCGWAVTDKKNNLLKLRGKTAIGSHLFDEGHTAAERRSFRTTRRRLKRRKWRLGLLEEIFAEPMAKVDPGFFVRLHQSWVSPLDKDRKKYQAIVFPTAKEDQAFYKHYATIYHLRDELMTQDRQFDLREIFLAIHHIVKYRGNFLQDTPVKDFEASKIEVGPILSHINNAFAEKIVEEQDPIELNVANATDIEAVIRGKDAEKTVYKMDKVKKIAKLLTDSTAKEEKNLAKQIANAIMGYKTQFETILGKEIDKSDKAQWEFKLTDGDADDKLDALLPDLDETDQTIIAEIKKLFSAITLSTIVDENKSLSQSMVAKYDKHHQDYKLLKAYIDTLQDRSIAKKLLLAYDLYVNNRHGRLLEAKKTFEDKKKKKALTKDEFYK…	Yes
12	Pediococcus acidilactici	Pac	MGDRKYNLGLDIGTSSIGFAAVDENNQPIRVKGKTAIGVRLFEEGKTAADRRGFRTTRRRLSRRRWRINLLNEIFDAHLAEVDPTFLARLKESNRSNLDPKKSFQGSLLFPERKDYQFYEEYPTIYHLRKALMEEDRKFDIREIYLAVHHIIKYRGNFLNGTPMRSFKVENIELDTLFDQLNQLYAEIVPDNELAFDLAQVADVKDVLSSTTIYKMDKKKQLVKMMLLPASNKALQSENKKIVTQFVNAILNYKFKLDVLLQVETDADWSLKLNDEGADDKLEEFTGDLDENRLEIIDLLQRLHNWFSLNEITKDGNSLSAAMVEKYENHHHHLGLLKKVIENHPDAKKAKALKETYTAYVGKTDDKTQNQDDFYKAVEKNLDDSPDAKEIKRLIQLDQ…	Yes
13	Tissierellia bacterium KA00581	Tba	MGKQKFNDYYLGFDIGTNSAGWAVTDLQYKLLRFNKKDMWGSRLFDEAQTSKERRVYRNSRRRLDRRKKRLKLLEELFLDEISKIDNTFFKRLKESNLYNEDKSIKFNYPLFNDKDYTDIDFYNEYKTIYHLRKDLIFEDKKFDIRLVFIALHHILKYRGHFIFEGQSFEEIKSFDSIFTQLSSYFLENFDFNIDVSIKEKLEEIILSDNTKSIKKTEFKKIFSDNKVLSVLNMAIGSKVSLKDVFNNEELKEQKISFSEIDYENEKRDEFYQLLGEDIFLIDLAKKIYDFMVLKKILKNTDSFSASKVALYCEHKKDLDDLKYIFKKYLTKEDYFKFFRSNVEKINYPSYIGLNKIKSKKIIKENKCSISDINKELKNKYLKDIKLEAKDKELFNRIF…	Yes
14	Treponema_denticola_ATCC_35405	Tde	MKKEIKDYFLGLDVGTGSVGWAVTDTDYKLLKANRKDLWGMRCFETAETAEVRRLHRGARRRIERRKKRIKLLQELFSQEIAKTDEGFFQRMKESPFYAEDKTILQENTLFNDKDFADKTYHKAYPTINHLIKAWIENKVKPDPRLLYLACHNIIKKRGHFLFEGDFDSENQFDTSIQALFEYLREDMEVDIDADSQKVKEILKDSSLKNSEKQSRLNKILGLKPSDKQKKAITNLISGNKINFADLYDNPDLKDAEKNSISFSKDDFDALSDDLASILGDSFELLLKAKAVYNCSVLSKVIGDEQYLSFAKVKIYEKHKTDLTKLKNVIKKHFPKDYKKVFGYNKNEKNNNNYSGYVGVCKTKSKKLIINNSVNQEDFYKFLKTILSAKSEIKEVNDI…	Yes
15	Treponema putidum	Tpu	MKKEIKDYFLGLDVGTGSVGWAVTDTDYKLLKANHKDLWGMRCFETAETAEKRRLFRGARRRIERRRKRIKLLQELFSQEIAKIDEDFFQRMEESPFYAEDKTILQENTLFNDRDFTDKTYHKAYPTINHLIKAWIENKVKPDPRLLYLACHNIIKKRGHFLFEGDFDSENQFDTSVQALFEYLREDMELDIDADSKKIKEILKDSALKNSDKQNRLNKLLGLKSSDKQKKALTNLISGNKANFADLYDNPDLKDAEKNSISFSKDDFDALSDELASVLGDSFELLLRAKAVYNCSVLSKVIGDEQYLSFAKVKIYEKHKNDLTKLKEVVKKYFPIEYRNIFGYKQSENNNCNYSRYVGVCKSGSKKKVINKTASQEDFYKFLKDILLKRSDVPEANGI…	Yes
16	Veillonella parvula ATCC 17745	Vpa	METQASNQLISSHLKGYPIKDYFVGLDIGTSSVGWAVTNKAYELLKFRSHKMWGSRLFDEGESAVARRGFRSMRRRLERRKLRLKLLEELFADAMAQVDPTFFMRLRESKYHYEDKTTGHSSKHILFIDKNYNDQDYFKEYPTVYHLRSELMKSGTDDIRKLFLAVHHILKYRGNFLYEGATFDSNASTLDDVIKQALENITFNCFDCNSAISSIGQILMEAGKTKSDKAKAIEHLVDTYIATDTVDTSSKTQKDQVKEDKKRLKAFANLVLGLNASLIDLFGSVEELEEDLKKLQITGDTYDDKRDELAKAWSDEIYIIDDCKSVYDAIILLSIKEPGLTISESKVKAFNKHKDDLAILKSLLKSDRSIYNTMFKVDEKGLHNYVHYIKQGRTEETSC…	Yes
17	Enterococcus faecium	Efa	MKKEYTIGLDIGTNSVGWSVLTDDYRLVSKKMKVAGNTEKSSTKKNFWGVRLFDEGQTAEARRSKRTARRRLARRRQRILELQKIFAPEILKIDEHFFARLNESFLVLDEKKQSRHPVFATIKQEKSYHQTYPTIYHLRQALADSSEKADIRLVYLAMAHLLKYRGHFLIEGELNTENSSVTETFRQFLSTYNQQFSEADDKQTEKLDEAVDCSFVFTEKMSKTKKAETLLKYFPHEKSNGYLSQFIKLMVGNQGNFKNVFGLEEEAKLQFSKETYEEDLEELLEKIGDDYIDLFVQAKNVYDAVLLSEILSDSTKNTRAKLSAGMIRRYDAHKEDLVLLKRFVKENLPKKYRAFFGDNSVNGYAGYIEGHATQEDFYKFVKKELTGIRGSEVFLTKIE…	Yes
18	Enterococcus italicus	Eit	MKNDYTIGLDIGTNSVGYSVVTDDYKVISKKMNVFGNTEKKSIKKNFWGVRLFESGQTAQEARMKRTSRRRIARRKNRICYLQEIFQPEMNHLDNNFFYRLNESFLVADDAKYDKHPIFGTLDEEIHFHEQFPTIYHLRKYLADGDEKADLRLVYLAIAHIIKFRGNFLIEGELNTENNSVIELSKVFVQLYNQTLSELEGFQFIDESIDFSEVLTQQLSKSERADNVLKLFPDEKGTGIFAQFIKLIVGNQGNFKKVFQLEEDQKLQLSTDDYEENIENLLAIIGDEYGDIFVAAQNLYQAILLAGILTSTEKTRAKLSASMIQRYEEHAKDLKLLKRFVKEHIPDKYAEIFNDATKNGYAGYIDGKTKEEEFYKYLKTTLVQKSGYQYFIEKIEQEN…	Yes
19	Lactobacillus animalis KCTC 3501	Lan	MGSNMLKKDYSIGLDIGTNSVGHAVVTDDYKVPTKKMKVFGDTSKKTIKKNMLGVLLFNEGQTAADTRLKRGTRRRYTRRKNRLRYLQEIFAPELAKVDPNFLYRLEESSLVAEDKKYDVYPIFGKREEELLYHDTYKTIYHLRSALANNDQPADLRLVYLALAHIIKYRGNFLLEGEIDLRTTDINKVFAEFSETLNENSDENLGKLDVADIFKNNTFSKTKKSEELLKLSGAKKNQLAHQLFKMMVGNMGSFKKVLGTDEEHKLSFGKDTYEDDLNDLLAEAGDQYLDIFVAAKKVYDAAILASILDVKDTQTKTVFSQAMIERYEEHQKDLIELKRVFKKYLPEKCHDFFSEPKISGYAGYIDGKVSEEDFYKYTKKTLKGIPETEEILQKIDANN…	Yes
20	Listeria monocytogenes	Lmo	MQLKIIEGMKKMKKPYTIGLDIGTNSVGWAVLTDQYDLVKRKMKIAGDSEKKQIKKNFWGVRLFDEGQTAADRRMTRTARRRIERRRNRISYLQGIFAEEMSKVDANFFCRLSDSFYVDNEKRNSRHPFFATIEEEVEYHKNYPTIYHLREELVNSSEKADLRLVYLALAHIIKYRGNFLIEGALDTQNTSVDGIYKQFIQTYNQVFASGIEDGSLKKLEDNKDVAKILVEKVTRKEKLERILKLYPGEKSAGMFAQFISLIVGSKGNFQKPFDLIEKSDIECAKDSYEEDLESLLALIGDEYAELFVAAKNAYSAVVLSSIITVAEAETNAKLSASMIERFDTHEEDLGELKAFIKLHLPKHYEEIFSNTEKHGYAGYIDGKTKQADFYKYMKTTLEN…	Yes
21	Streptococcus agalactiae	Sag1	MNKPYSIGLDIGTNSVGWSIITDDYKVPAKKMRVLGNTDKEYIKKNLIGALLFDGGNTAADRRLKRTARRRYTRRRNRILYLQEIFAEEMSKVDDSFFHRLEDSFLVEEDKRGSKYPIFATLQEEKDYHEKFSTIYHLRKELADKKEKADLRLIYIALAHIIKFRGHFLIEDDSFDVRNTDISKQYQDFLEIFNTTFENNDLLSQNVDVEAILTDKISKSAKKDRILAQYPNQKSTGIFAEFLKLIVGNQADFKKYFNLEDKTPLQFAKDSYDEDLENLLGQIGDEFADLFSAAKKLYDSVLLSGILTVIDLSTKAPLSASMIQRYDEHREDLKQLKQFVKASLPEKYQEIFADSSKDGYAGYIEGKTNQEAFYKYLSKLLTKQEDSENFLEKIKNEDF…	Yes
22	Streptococcus_agalactiae_NEM316	Sag2	MNKPYSIGLDIGTNSVGWSIITDDYKVPAKKMRVLGNTDKEYIKKNLIGALLFDGGNTAADRRLKRTARRRYTRRRNRILYLQEIFAEEMSKVDDSFFHRLEDSFLVEEDKRGSKYPIFATMQEEKYYHEKFPTIYHLRKELADKKEKADLRLVYLALAHIIKFRGHFLIEDDRFDVRNTDIQKQYQAFLEIFDTTFENNHLLSQNVDVEAILTDKISKSAKKDRILAQYPNQKSTGIFAEFLKLIVGNQADFKKHFNLEDKTPLQFAKDSYDEDLENLLGQIGDEFADLFSVAKKLYDSVLLSGILTVTDLSTKAPLSASMIQRYDEHHEDLKHLKQFVKASLPENYREVFADSSKDGYAGYIEGKTNQEAFYKYLLKLLTKQEGSEYFLEKIKNEDF…	Yes
23	Streptococcus_dysgalactiae_subsp._equisimilis_AC-2713	Sdy	MDKKYSIGLDIGTNSVGWAVITDDYKVPSKKFKVLGNTDRHSIKKNLIGALLFDSGETAEATRLKRTARRRYTRRKNRIRYLQEIFSSEMSKVDDSFFHRLEESFLVEEDKKHERHPIFGNIVDEVAYHEKYPTIYHLRKKLADSTDKADLRLIYLALAHMIKFRGHFLIEGDLNPDNSDMDKLFIQLVQTYNQLFEENPINASRVDAKAILSARLSKSRRLENLIAQLPGEKRNGLFGNLIALSLGLTPNFKSNFDLAEDAKLQLSKDTYDDDLDNLLAQIGDQYADLFLAAKNLSDAILLSDILRVNSEITKAPLSASMIKRYDEHHQDLTLLKALVRQQLPEKYKEIFFDQSKNGYAGYIDGGASQEEFYKFIKPILEKMDGTEELLAKLNREDLL…	Yes
24	Streptococcus equinus	Seq1	MEKSYSIGLDIGTNSVGWSVITDDYKVPAKKMKVLGNTDKKYIKKNLLGALLFDSGETAEATRLKRTARRRYTRRKNRLRYLQEIFGKEMAKVDESFFQRLEESFLTDDDKTFDSHPIFGNKAEEDAYHQEFPTIYHLRKHLADSPEQADLRLVYLALAHMIKFRGHFLIEGQLDAENTDVQKLFNDFVEVYDRTLDDSHLSEITVDASSILTEKFSKSRRLENLIKHYPTEKKNTLFGNLVALALGLQPNFKTSFKLSEDAKLQFSKDTYEEDLEELLGKIGDEYADLFTSAKNLYDAILLSGILTVADNTTKAPLSASMIKRYNEHQVDLKKLKEFIKNNASDKYDEIFNDKDKNGYAGYIENGVKQDEFYKYLKTTLSKIDGSDYFLDKIEREDFL…	Yes
25	Streptococcus equi	Seq2	MKKPYTIALDIGTNSVGWVVVTDDYRVPTKKMKVLGNTERKTIKKNLIGALLFDSGDTAEGTRLKRTARRRYTRRKNRLRYLKEIFTEEMAKVDDGFFQRLEDSFYVLEDKEGNKHPIFANLADEVAYHKKYPTIYHLRKELVDNPQKADLRLIYLAVAHIIKFRGHFLIEGTLSSKNNNLQKSFDHLVDTYNLLFEEQRLLTEGINAKELLSAALSKSKRLENLISLIPGQKKTGIFGNIIALSLGLTPNFKANFGLSKDVKLQLAKDTYADDLDSLLAQIGDQYADLFLAAKNLSDAILLSDILTESDEITRAPLSASMVKRYREHHKDLVTLKTLIKDQLPEKYQEIFLDKTKNGYAGYIEGQVSQEEFYKYLKPILARLDGSEPLLLKIDREDFL…	Yes
26	Streptococcus_gallolyticus_subsp._gallolyticus_ATCC_43143	Sga	MTEKNYSIGLDIGTNSVGWAVITDDYKVPAKKMKVLGNTDKKYIKKNLLGALLFDNGETAEATRLKRTARRRYTRRKNRLRYLQEIFAEEMAKVDESFFYRLDESFLTTDDKDFERHPIFGNKADEIKYHQEFPTIYHLRKHLADSHEKADLRLIYLALAHMIKFRGHFLIEGELNAENTDVQKLFEAFVEVYDRTFDDSNLSEITVDASSILTEKFSKSRRLENLIKHYPTEKKNTLFGNLVALALGLQPNFKTSFKLSEDAKLQFSKDTYEEDLEELIGKIGDEYADLFTSAKNLYDAILLSGILTVADNTTKAPLSASMIKRYNEHQVDLKKLKEFIKNNASDKYDEIFNDKDKNGYAGYIENGVKQDEFYKYLKTTLSKIDGSDYFLDKIEREDF…
27	Streptococcus_mutans_GS-5	Smu	MKKPYSIGLDIGTNSVGWAVVTDDYKVPAKKMKVLGNTDKSHIKKNLLGALLFDSGNTAEDRRLKRTARRRYTRRRNRILYLQEIFSEEMGKVDDSFFHRLDESFLTDDDKNFDSHPIFGNKAEEDAYHQKFPTIYHLRKHLADSTEKADLRLVYLALAHMIKFRGHFLIEGELNAENTDVQKLFADFVGVYDRTFDDSHLSEITVDASSILTEKISKSRRLEKLINNYPKEKKNTLFGNLIALSLGLQPNFKTNFKLSEDAKLQFSKDTYEEELEVLLAQIGDNYAELFLSAKKLYDSILLSGILTVTDVSTKAPLSASMIQRYNEHQMDLAQLKQFIRQKLSDKYNEVFSDVSKDGYAGYIDGKTNQEAFYKYLKGLLNKIEGSGYFLDKIEREDFL…	Yes
28	Streptococcus ratti	Sra	MKKPYSIGLDIGTNSVGWAVITDDYKVPAKKMKVLGNTDKNYIKKNLLGALLFDSGNTAEDRRLKRTARRRYTRRRNRLLYLQDIFSDEMNKVDESFFHRLEDSFLVSEDKRGDHHPIFGNVVDEVKYHEQFPTIYHLRKYLADTPEKADLRLVYLALAHMIKFRGHFLIDDPKLDVKNTDSQELFSQFLTAYDVTQEDSHLADVKINISDIITEKMNKSRKVEALLFHFPSQKKNSFFGNLVSLVFGLLPNFKTNFNLAEDAKLQLSKDSYDEDLENLLGQIGDEYTDVFVAARKLYDSILLSGILTVNDLSTKAILSASMVRRYEEHNKDLAKLKAFVKANFTHDVFKEVFSDASKNGYAGYIEGKTSQEDFYKYVKNLIGKVDGSADFIEKIDRED…	Yes
29	Bacillus niameyensis	Bni	MEKLRRVLGLDIGVSSVGWGIIDQDSGDVIDAGVRLFEEAARNANEDRRSFRSSRRLKRRRTHRLERAKSLFEYNGLPSESIGKMDPYQARYNAIFGEVSKEELVAGLYHLVKRRGTTLDSPEDEKSSGNELSTKEQLSRNRKFLENRYICEVQLERLSNGHEKIRNHENRFRTEDYVKEARAILIRQQQRYSEITDEFIEDFINILKSKREYFDGPGSEKSPTPYGQYYLDKDGKLAYTSMINKMRGICTYFPDHLRIAKMSYTADLYNLLSGDLNKLLINGEYLTYEDKLYLIDHFIKKGKNITLTQILKYKGISDDSDVSGYRIDLKTDKPIFTEFTGFKELKKIVDKNDLPSSILEDIDLIDDIIEILTAEKSYYRREEQLKPLFSEYDQETIDR…	Yes
30	Enterococcus cecorum	Ece	MKYIESVSIGFDIGVGSVGYAVINSKTKQILESGVSIFPAAVAQKNVERRESRQSRRLRRRRVNRLNDLKKLLKKNGFIPSPNKNPYEIRVRGLEHQLSRDEIAIAVLHIAKRRGISYSLDDVVDENVTDFKGKIAKNQEALKNKTPGEIQYERLLKYGKVRGTVTNYVEYDEQPEYFLNVFPNSAYVDEAKRILTCQKQYYPEITDDLIENIVKIISRKRAYYIGPGNEKSRTDYGIYRTNGETLENIFEILIGKDSVNPDELRAPANSLTAQVYNLLNDLTNIRYNGSERLTPEQKQDILSELLTTEKTVQMLNVIAKKVNVKKEEISGFRTKKDDKPDFHTLEVYRKVRKHMLNKGIDINEWPTECFDELAFIFNLNTEIGEIRNRISEKVVPKYD…	Yes
31	Eubacterium dolichum	Edo	MGRLVLGLDIGITSVGFGIIDLDESEIVDYGVRLFKEGTAAENETRRTKRGGRRLKRRRVTRREDMLHLLKQAGIISTSFHPLNNPYDVRVKGLNERLNGEELATALLHLCKHRGSSVETIEDDEAKAKEAGETKKVLSMNDQLLKSGKYVCEIQKERLRTNGHIRGHENNFKTRAYVDEAFQILSHQDLSNELKSAIITIISRKRMYYDGPGGPLSPTPYGRYTYFGQKEPIDLIEKMRGKCSLFPNEPRAPKLAYSAELFNLLNDLNNLSIEGEKLTSEQKAMILKIVHEKGKITPKQLAKEVGVSLEQIRGFRIDTKGSPLLSELTGYKMIREVLEKSNDEHLEDHVFYDEIAEILTKTKDIEGRKKQISELSSDLNEESVHQLAGLTKFTAYHSL…	Yes
32	Facklamia hominis	Fho	MYSVGLDIGIASCGYSIINDVNGNIVELGTLLFKSRNSDNNEERRTNRGSRRLINRRRTRLDDGKKLLAEKGFKQDSKLKHVCPYELRVKGLHEKLTQGEIYKVVLHILKKRGISYLDESDENSSGIDGASYKDQVNLNLNLQKELTPGQIQLKRLKENGRIKSGVTFENGYQLNVFSVSAYANELNKILTKQSEYYSEIDQIWIDRFTKNGYRKEAGLVYRKRPYYDGPGNEKNNSIYGRWANFKEDGHPKENIFDQLIGLDSVDSTQVRASASTLTAQKYNLLNDLNNLTIIEDDRKFTTDEKVSIINYLMTQDITRFGPKELAKFYQLEVDQIRGWRIDNKGNPEIHSLKVYRDWKKIFNTSSIDLTSIQTWVVDELANVITLNTEIPSTLATLKI…	Yes
33	Mycoplasma_gallisepticum_CA06	Mga	MNNSIKSKPEVTIGLDLGVGSVGWAIVDNETNIIHHLGSRLFSQAKTAEDRRSFRGARRLIRRRKYKLKRFINLIWKYNSYFGFKNKEDILNNYQEQQKLHNTVLNLKLEALNAKIDPKALSWILHDYLKNRGHFYEDNRDFNVYPTEELANYFGEYGYYKGIIDSKEDNDDKLEEGLTKYKFSNQHWLEEIKKVLSNQTGLPEKFKEEYESLFSYVRNYSEGPGSINSVSPYGIYHLDEKEGKVVQKYNNIWDKTIGKCSIFPDEYRAPKNSPIAMIFNEINELSTIRSYSIYLTGWFINQEFKKAYLNKLLDLLIKTNSEKPIDARQFKKLREETIAESIGKETLKDVEREEKLEKEDHKWKLKGLKLNTNGKIQYNDLSSLAKFVHKLKQHLKLDF…
34	Massilibacterium senegalense	Mse	MLENYILGLDIGIGSVGYGLIDENQNIIDAGVRLFPEADVNNNNGRREKRGARRLKRRKQHRVARVKHLLVKNRIMAEDAQPISNKPYEIRVKGLSKELTDEELAIALIHIAKRRGIHNVETTLDEQKDDNELSTKEQISKNEKLLRNKFVCELQLQRLTRNKENEIPYKVRGYQNRFKTSDYIKEVQQILNTQRQYNKKITDEFIERYIELIKKRREYFEGPGEGSEYGWGGDPRKWYEQLMGKCSYFPEELRAVKASYSAQLFNALNDLNNIVIMREENTKLSAEEKRRLIEKVFKIRKKPTLKQIAKEVGVNFEDIKGYRVNAKGEPIFTSFDFYHSIKTITQRHEIIENDKILDQMARILTVMQTPSEKRERLKQEIPELTTSEISEISELRFTS…	Yes
35	Streptococcus_gordonii_str._Challis_substr._CH1	Sgo	MNGLVLGLDIGIASVGVGILEKDTGKIIHASSRLFPAATADNNVERRSNRQGRRLNRRKKHRSVRLQDLFEGYGLLTDFSKVSMNLNPYQLRVQGMENQLTNEELFVALKNIVKRRGISYLDDASEDGGTVSSDYGKAVEENRKLLAEKTPGQIQLERFEKYGQLRGDFTVEENGEKHRLINVFSTSAYRKEAERILRKQQEFNSKITDEFIEDYLIILTGKRKYYHGPGNEKSRTDYGRFRTDGTTLDNIFGILIGKCTFYTEEYRASKASYTAQEFNLLNDLNNLTVPTETKKLSEEQKKLIIEYAKSAKTLGASTLLKYIAKMIDASVDQIRGYRVDVNNKPEMHTFEVYRKMQSLETIKVEELPRKVLDELAHILTLNTEREGIEEAINSKLKDI…	Yes
36	Streptococcus macedonicus	Sma	MTNGKILGLDIGIASVGVGIIEAKTGKVVHANSRLFSAANAENNAERRGFRGSRRLNRRKKHRVKRVRDLFEKYGIVTDFRNLNLNPYELRVKGLTEQLTNEELFAALRTISKRRGISYLDDAEDDSTGSTDYAKSIDENRRLLKTKTPGQIQLERLEKYGQLRGNFTVYDENGEAHRLINVFSTSDYEKEARKILETQADYNKKITAEFIDDYVEILTQKRKYYHGPGNEKSRTDYGRFRTDGTTLENIFGILIGKCSFYPDEYRASKASYTAQEYNFLNDLNNLKVPTETGKLSTEQKEALVEFAKSTATLGPAKLLKEIAKILDCKVDEIKGYREDDKGKPDLHTFEPYRKLKFNLDSVNIDYLSREVLDKLAGILTLNTEREGIEDAIKRNLPNQ…	Yes
37	Streptococcus_salivarius_JIM8777	Ssa	MSDLVLGLDIGIGSVGVGILNKVTGEIIHKNSRIFPAAQAENNVERRINRQGRRLTRRKKHRRVRLNHLFEESGLITDFTNVSINLNPYQLRVKGLTDELSNEELFIALKNMVKHRGISYLDDASDDGNSSVGDYAQIVKENSKQLETKTPGQIQLERYQKYGQLRGDFTVEEDGKKHRLINVFPTSAYRAEALRILQTQQEFNPQITDEFINSYLQILTGKRKYYHGPGNEKSRTDYGRYTTKKDSEDEYITLDNIFGILIGKCTFYPEEYRAAKASYTAQEFNLLNDLNNLTVPTETKKLSEEQKNQIITNVKNEKAMGPAKLFKYIAKLLSCDVADIKGYRIDKSDKAEIHTFEAYRKMKTLATIDIEQMERENLDKLAYVLTLNTEKEGIQEALE…	Yes
38	Streptococcus sinensis	Ssi	MNGKILGLDIGVASVGVGILDKKTGEIIHASSRIFPAATADSNVERRGFRQGRRLGRRKKHRKVRLADLFSDTGLITDFSKVSINLNPYELRIKGLNEKLTNEELFIALKNIVKRRGISYLDDANEDGESSSSEYGKAVEENRKLLADKTPGQIQLERFEKYGQVRGDFTIEENGEKHRLLNVFSTSAYKKEAERILTKQQDYNQDITDEFIQAYLTILTGKRKYYHGPGNEKSRTDYGRFRTDGTTLDNIFGILIGKCTFYPEEYRAAKASYTAQEFNLLNDLNNLTVPTETKKLSEEQKRQIIEYAKGAKTLGAATLLKYIAKLVDGSVEDIKGYRIDKSEKPEMHTFDIYRKMQTLETVDVEKLSREVLDELAHILTLNTEREGIEEAIKVSFIKR…	Yes
39	Streptococcus_suis_D9	Ssu	MSNGKILGLDIGIASVGVGVIDAQTGEIIHASSRIFPSANAANNAERRTFRGSRRLIRRKKHRIKRLDDLFNDFHINLDGEMSTDNPYVLRVKGLSQKLTVEELYISIKNIMKRRGISYLDDAESDNEAGRSDYAKAIERNRQLLTSKTPGEIQLERLEKYGQLRGNFTIIDEEGQSQQIINVFSTSDYVKEVEKILDCQKMYHKFISDEFCDKLIELLREKRKYYVGPGNEKSRTDYGIYRTDGTTLENLFGILIGKCTFYPDQYRSSRASYTAQEFNFLNDLNNLTVPTETKKLSQEQKEFLVNYAKETSVLGAGKILQQIAKLADCKVEDIRGYRLDNKDKPELHTFETYRAMKGLVPLVDIGVLSREQLDILADILTLNTDFEGIREALKKQLPN…	Yes
40	Streptococcus_thermophilus_LMG_18311	Sth1A	MSDLVLGLDIGIGSVGVGILNKVTGEIIHKNSRIFPAAQAENNLVRRTNRQGRRLTRRKKHRIVRLNRLFEESGLITDFTKISINLNPYQLRVKGLTDELSNEELFIALKNMVKHRGISYLDDASDDGNSSVGDYAQIVKENSKQLETKTPGQIQLERYQTYGQLRGDFTVEKDGKKHRLINVFPTSAYRSEALRILQTQQEFNSQITDEFINRYLEILTGKRKYYHGPGNEKSRTDYGRYRTNGETLDNIFGILIGKCTFYPDEFRAAKASYTAQEFNLLNDLNNLTVPTETKKLSKEQKNQIINYVKNEKVMGPAKLFKYIAKLLSCDVADIKGHRIDKSGKAEIHTFEAYRKMKTLETLDIEQMDRETLDKLAYVLTLNTEREGIQEALEHEFADG…	Yes
41	Turicibacter sp.	Tsp	MGYTLGLDIGIASVGFGLIDNVDGKILESGVRLFSSADPDNNQTRRSSRQARRLNRRKVHRLERVAHLLEEAGFEKGEVLAPTPYHLRVKGLTEKLSKPEVYAALYNLMKHRGISYLEDVELDEADSSSVSQNVELLKEYYPCEIQLERYEEYGQIRGIIETYNKDGEKESLVNIFPTGAYKKEAEAIILKQGQFYPELDKVFLEKFTEILTVKRPYYVGPGNKKSRTDYGIYRENGETLENLFDILIGKCTIYPQEARAAKFSYTAQLFDFLNDMNNISIAGEKLTEVQKREIYHQIMSSKTVNMMKIITKVTGCLKEEVTGYRVDSKYKAEFHSFASYRQFRNKMLDYGFDVQTLNVEMFDKLAAKLTLNTEYHQIITQLESLNLGLSKELIEKIAD…	Yes
42	Bacillus okhensis	Bok	MTDTRDYRIGLDIGTNSIGWAIIELEYNGEQYDKKGLIDAGVRMFDKAEIPKTGASLAEPRRLARSTRRRLNRRADRKKSIRRLIVEQDILNEAELQVLYQEKELLDIWTIRVEALDRRLSRTEWARLLIQLAQRRGYRSARKSEENDKETGVVLQNIRENKKLIDGYRTVGEMWVKDPRFQGRRHNSRSEYVFNVTREMLEEEIRTLFHTQRELGLSFASKEMEESYLSIWGKQLPFASGKDILKRVGFCTLEEQERRFPKATFTFQYFMVLDKLNRLRIKPSMRPLTEEERKSTLHYLFDRDDLSKKKTPPKVMYKEIRKQLNLAATETFNELTYDPNESMTKNENVLFVNLDAYYRIKQQCDLHNERYGPRDYDALGYALTVYKTDKDIRQYLRNK…	Yes
43	Campylobacter coli	Cco	MKILGFDIGINSIGWAFVEDNQLQDCGVRLFTKAEDPKTRESLALPRRNARSNRRRLGRRRSRLIALKHIISKELKLNYQDYIANNGELPKAYEGRLISPYELRYKALNEKIEPKDLARVILHIAKHRGYMNKNEKKSSDNEKGKILSALKTNALKLEKYQSVGEYFYKEFFQKYRENTKDFINIRNKEGSYENCVLASDLEKELKLILEKQKEWGYSYNDNFIKEILKVAFFQRPLKDFSYLVGACTFFEDEKRACKNSYSAWEFVALTKIINELKSLEKESGELVSSQIINEILNHVLDKGSITYKKFREYIKLHESMKFKSLKYDKDNVESTKLIEFRKLVEFKKALGEHSLSREELDQIATYITLIKDNEKLKITLEKYSLNNEQIKNLLEIDFN…	Yes
44	Clostridium perfringens	Cpe	MNKDINYALGLDIGITSVGWAVINLDLNRIEDLGVRIFNAAENLKDGSSLALPRRLARGRRRLLRRKAYRVERVRKLILKNNILTKEELEGLFKNKEVIDVWEARVKGLDYKLSREEWAKILINFCKRRGFKSNRKNEAKDKEAGQILSSISYNIEKMKETNSRTIGEYIYNEVKNSEDSYAPLRNKFGEYKMCVSRDVIREEIHTLFEKQRELGNNFASDEIEDKYFEIFNSQRPFSNFEDLEKLVGFCTFERKKHKRAPKHCISSEEFTLYEGINKLSIIKDGEKRKLSEEERTLVVNEAFNKKEIKYTTLRKLLGLSEEELFSTLTYSIDKDISKTENTKFVSLKGYHEIKRAIEKGVSKKAWQDIENNRNLLNDIAYVLTLGKTDDEIEKQLRLR…	Yes
45	Dechloromonas denitrificans	Dde	MSATYTIGLDIGIASVGWCAFGETHILDLGVRAFDKAETAKEGESLNLARRNARLMRRRLFRRTWRLKKLARQLKSEGLIADTKLFKPELPFSKSLWQLRVDGLDRRLNDEEWARVIYHLCKHRGFHWISRAEAKQAEGDSKSEGGKVKQGLAGTAKLMDEKGYRSAAEMVLAEFPQAQRNKQGEYQKALSRELLAKELALLFAQQREYGNLHTPGALETAILGNGDKKSGLFWQQKPALAGTDLLKMLGTCTFEKGEYRAPKASFTAERHVWLTRLNNLRIVTDGVTRQLTEQERQLCLPLPYRQAGDLTYKQLGSALAKAGLLEAGGFKFTGLAYPTEAQKAEGKAKDPESATLVKIPAWHELRQTLTKGGLNDEWEKLAGDALCGQPEIFDKIAWV…
46	Geyser-Hotspring_Crystal_Geyser_Ga0065180_10000394_-_CRISPR-associated_protein,_Csn1_family_CDS_translation_Community_metagenome	Ghc2	MSKMILGLDLGITSIGWALVNVDDEDAQNNKIIDSGVRIFTIAEHPKDGKSLALPRREARGARRTTKRKAQKIKAVKRLLIKEKVVTANELNNLFIGNKKQKDVWDLRREALYRELNNKEFARIMVHLAKHRGYASNRKSEEPTDSEGKAVLSGITHNKTILQEKSYLTIGEYISTKTKKRNGKDTEGKLNYENSVSREMLINEITTIFERQKEFSNPHAKEELLEEYKNIAFTQRALKSVEGMVANCPFETNKKRAPKASSTFETFRALQKLKNLRMISNEGESALTKEQILQAIQKAKTAKSFTYKTLKTLFALPKEVQFKGLTYFDHKTGEAKEPESAKLLDFSAYQKIKDAIQSSDNLYWNKIEESVNLLDEIAKILSTHKDDKKSLEELNKIID…	Yes
47	Geyser-Hotspring_Yellowstone_Ga0078972_1020432_-_CRISPR-associated_protein,_Csn1_family_CDS_translation_Community_metagenome	Ghy3	MKTLGLDLGIKSVGWALIESDENRENYRILDLGIRLFSSGQAIENGKVVGPPALPRREARSSRRTIRRKRARLIRIKKFLHNYGLIKNIKDLFYNNKITDVWELRALALNEPLSPEDFSRILIHIAKHRGYMMSVDSDDDEIDGDKDGKKDDKKKIKKAIAETERAIKELNYRTYGEYVYKSALDSKKPMRNRGGEYRYFPSNNLLKKEIDIIFKKQFELGNKFATEELKNKYWEIASSIKDSKSFEDMVGACTFFKDEKRAPKNCYSAEKFVLLTSILNTVVIDEDLKEIKIINIKHIDEIINFAENEDGGISYKKLRKFLSIPDTAMFKGISYEKKKKAKGKKETDPEDKVFVNMYGLNALKKICGEKIAKDKGLSLKIMRVLTYFKGVEQRRSKLL…	Yes
48	Geyser-Hotspring_Yellowstone_Ga0078972_1010018_-_CRISPR-associated_protein,_Csn1_family_CDS_translation_Community_metagenome	Ghy4	MKYSLGLDIGITSVGWAVLNLDKKRVEALGVRGFNAAEDPKTWASLALPRRLARSARRRLRRRAGRLRRARDLFIKYELIQAQEIKSAFETVLGQPSPWELRAEGLDRLLTGQEFARALFHIIKRRGFKSNRKAAKSSEDGKMIAGIEANRERMREKGFRTAGEMYWSDPFFDLRKRNTTDSYINTVDRGLLEEEIKTLFKRQRELGSVFTKHEFENAILEVFSWQKPYVSGDDIIRMVGTCTFEPNELRAPRYSYHAERFLLLQKINSTTYSTNGDKERFTPEQRKVIEGLAYKNVRVTYAQIRKALDLPEEARFAGLTYLRRPEKKAELVESLECENTVFFELKGYHSIQNACSVDGMWDRVKQNPELMDNLATALTFYKTDEDIEEWLTERGVEKE…	Yes
49	Geobacillus sp.	Gsp	MRYKIGLDIGITSVGWAVINLDIPRIEDLGVRIFDRAENPQTGESLALPRRLARSARRRLRRRKHRLERIRRLLIREGVLTKEELDKLFEEKHEIDVWQLRVEALDRKLNNDELVRVLLHLAKRRGFKSNRQSERSNKENSTMLKHIEENRAILSGYRTVGEMIVKDPKFALHKRNKGENYTNTIARDDLEREIRLIFSKQREFGNMSCTEEFENEYIAIWASQRPVASKDDIEKKVGFCTFEPKEKRAPKATYTFQSFIAWEHINKLRLISPSGTRGLTDEERRLLYEQAFQKNKITYHDIRTLLHLPDDTYFKGIVYDWGESLKQNENIRFLELDAYHQIRKAIDKVYGKGKSSSFLPIDFDTFGYALTLFKDDADIRSYLRNEYEQNGKRIANLAN…	Yes
50	Kingella kingae	Kki	MAAKSLNYILGLDLGIASCGWAVVEMDEQENPLRLIDVGVRTFEEAENPKDGSSLAETRRLARAQRRLISRRANRMNKLCRLLKQENVLQANDYDEKGLIIGLPNQAWELRAQGLDRKLEPKEWAAVLIHLVKHRGYLSQRKNESQTADKELGALLSGMNHNHQLLQSQSNQYRTPAELAIKQFATQDGHIRNQRGAYTHTFNRLDLQNELNQLFDAQTRLGNPHVSGSLKTAINDLLMNQKAALSGDAILEMLGRCTFEPSEYKAAKNTYSAERFVWLGKLTNLRIQDNGLESALSREQRELLLNEPYNKTKLTYQQVRKLLRLPETAFFKGLRYGKDNAESATFMEMKSYHAIRKSLENKSLKSEWEKLKTQPKLLDLIGTAFSIYKTDDEIAGCLK…	Yes
51	Neisseria meningitidis	Nme2	MAAFKPNPINYILGLDIGIASVGWAMVEIDEEENPIRLIDLGVRVFERAEVPKTGDSLAMARRLARSVRRLTRRRAHRLLRARRLLKREGVLQAADFDENGLIKSLPNTPWQLRAAALDRKLTPLEWSAVLLHLIKHRGYLSQRKNEGETADKELGALLKGVANNAHALQTGDFRTPAELALNKFEKESGHIRNQRGDYSHTFSRKDLQAELILLFEKQKEFGNPHVSGGLKEGIETLLMTQRPALSGDAVQKMLGHCTFEPAEPKAAKNTYTAERFIWLTKLNNLRILEQGSERPLTDTERATLMDEPYRKSKLTYAQARKLLGLEDTAFFKGLRYGKDNAEASTLMEMKAYHAISRALEKEGLKDKKSPLNLSSELQDEIGTAFSLFKTDEDITGRL…	Yes
52	Neisseria sp.	Nsp	MKKQPQRYILGLDLGIASVGWALILVDGAENPVGLLDCGVRTFERAEVPKTGDSLALARRQARSVRRLIRRRAHRLLRLRRLLKREGILSAADFNSDGLPNLPIDAWQLRVAGLERKLTNQEWAAVLLHLVKHRGYLSQRKSETQTENKELGRLLAGVAENSKLLSESSEQYRTPAELAVKLFAEQSGRLRNKGGDYTHTFNRLDLQKELHLLFERQCALGNPFASAELQSKVDELLMTQRSALQGEAVLKMLGKCTFEPSEYKAAKNTYSAERFIWLTKLNNLRILYNGEDRALDEGERKQLLDEPYKKAKLTYKQVRSILNLPESAVFKGLRYGKDSDGLKAENGALMEMKAYHKIRTVLEKAGLKGEWENRIRNPEILDQIGTAFSVYKTDEDIKA…	Yes
53	Tistrella mobilis	Tmo	MINERLTFGIDLGIGSCGWAVLRHADAAGEPGVIEGLGSWCFDVPETSKERIPTNQVRRSNRLLRRVIRRRRNRMAEIRRLFHAQGLLPSADEDALKRPRLDPWELRARGLDQCLSAEEFAVALGHIARHRGFRSSAKRKAANTSGEDSKMLSALLVTRERTARYRTVGEMFARDPEYSARRRNRDGIFDRTVARDDLIHEVGKLFEAQRARGSAFASPDLEADFNAIAFRQAEMQDSERLVGNCPFERDEKRAARWAPSFERFRLLTRLINLRIATAEGERRFTPEDLARVSAELGATAKLPVSRVRALIGLLPDERFTTIRVEDEDRDIVARTGEAAPGTWRLRKTLGEALWAEMQARPDQLDAIAHVLSFFEATAKIRSELDRLGLPAAVIEALDR…	Yes
54	Nitratifractor salsuginis	Nsa	MEDRIVKKILGVDLGITSFGYAILQETGKDLYRCLDNSVVMRNNPYDEKSGESSQSIRSTQKSMRRLIEKRKKRIRCVAQTMERYGILDYSETMKINDPKNNPIKNRWQLRAVDAWKRPLSPQELFAIFAHMAKHRGYKSIATEDLIYELELELGLNDPEKESEKKADERRQVYNALRHLEELRKKYGGETIAQTIHRAVEAGDLRSYRNHDDYEKMIRREDIEEEIEKVLLRQAELGALGLPEEQVSELIDELKACITDQEMPTIDESLFGKCTFYKDELAAPAYSYLYDLYRLYKKLADLNIDGYEVTQEDREKVIEWVEKKIAQGKNLKKITHKDLRKILGLAPEQKIFGVEDERIVKGKKEPRTFVPFFFLADIAKFKELFASIQKHPDALQIFR…	Yes
55	Jejuia pallidilutea	Jpa	MSKLGLDLGSSSVGWAKNVGGKIVKSGVITFNTGMSKGQSGGYVSPTRERREARAKRNLIKSRKYRKWELLKVLAEMKFVPLDEQELQIWSKYKKGSTRRFPENEKFLKWLACDFTYEEGENYKNPYVLRVKALNHIVTKHEFGRALYHIVQRRGYKDIGETDKETENQIKRRNDDGFKKALDIHGTVAKALNEEFLKKGKRARNQYPLREEYKHELEELCKAQGYNIQKEGKEGYKNKFVKSLWKAIIWQQPLKTQRGNIGKCSLEPTKPRSPISHPIFEIFRSWQFINTIRYYDDDGEKQVLSQKIKQALFYEKFLKKDSNFKFEEIRKFLDKRFQKAKRYNYPIDRKTGKYDTSVSGMPVCKGLINVFGEKAQSALDDMELYQINNAPKIIDKYSI…	Yes
56	Rikenellaceae sp.	Rsp	MEKRLGIDVGTNSLGWAIVEVDDEGCTLLDRGVDIFQEGVAREKNQEKPAVQDRTDARALRRHYFRRRLRKIALLRVLVRHDLCPALSEEQLNAWQGKGIYPLDDAFIRWQRTDDNADRNPYRDRFRCLTEELDLACREERYVLGRALYHLCQRRGFLSNRKDAGNEAEEGKVKQEIKTLSADMAAAGCEYLGEYFYRLYQRKEKIRKHYTARNEHYLAEFRAICRKQRLDEELRQALEKAIFYQRPLKSQKGLVGKCTFEKDKSRCPVSHPRFEEFRMLQFINNVRVTGPGDAEPRPLSPEEVEIVRPLFLRKSKPHFDFEDIAKKIAGKGNYACRGELLQAPYRFNCAGKSTVTGSPVSALFASVFGDDWQREICSLYTLGAGKNEEQILNDVWHVL…	Yes
57	Bifidobacterium bombi	Bbo	MSQHRRYRIGIDVGLNSVGLAAVEIDANHDNPLDEIPISILNAQSVIHDGGVDPDEAKSATSRRASAGVARRTRRLHKSKRQRLAKLDEVLNELGYPVEDESQFPAGSNPYIAWQVRAKLAETFIPDVETRKRMISIAIRHIARHRGWRNPYSSVADAERMSHTPSPFMVEYAKKLDFEINDRRTNGFYHSPWQSVDEEGKRLSKSELEKQPKIEDWNDNPINGKTIAQLVVSSLEPQTKIRRDLTHGLQTESTLNIQTEKLHQSDYIHELETIFERQHVDQTTQEQLLEATFHTKNPKAVGAAAKLVGKDALDSRYYRASRATPAFEEYRVMAAIDTLRIREHGTERQLTTDERRKLFDFIKGLPSKKTKNEPSISSLTWGDVADFLGIQRIDLRGLG…
58	Compost_meta_-_Ga0079224_100072790_-_CRISPR-associated_protein,_Csn1_family_CDS_translation_Compost_meta	Cme2	MLGLDIGTNSIGWALIDTDPTTGRAVGIRDCGVRIFQEAVDAKTRTPKNAARRSARLLRRLLARRARRKRKLMNLLIKYGLLPPEIAADDAKPEIILNALGDPYELRTKALDEPLQPYELGRVLLHLCARRGFLSNRKAHLVAYLAEEFSDYLAQIDDTDDAANSSASTEDLGKVKDGIKKLSEEIHVSGCRTLGEYLYRLDRHTRKRARFTSRQMYLDEFEMIWESQARYNPILTDDLKIQVHQVIFFQRPLKSQKSLVGKCLLEPGRKRTAKARLEAQQFRIWQDINHIEIQNPETRAWRRLTQEERQKLFHALHEKKSLSWSGVRKLLGIHRGERINLEEAKDKLIGNLTWIELSEALGDRWSRMSDTERQSLVEDLLTISDLTARARRLREHWKL…	Yes
59	Compost_meta_-_Ga0079224_100005449_-_CRISPR-associated_protein,_Csn1_family_CDS_translation_Compost_meta	Cme3	MDSKKILGLDLGTNSIGWSLVEINREENQGRILGMGVRIFPEGVENLNQGEKEISKNAARNVNRSARRQIQRRKRRKTDLLKILIQYDMAPQGDFKDQAYWLSPEFLKWVALNPYELRHRAITEKIALKELGRVFYHLAQHRGFQSNARNVSDNDDSTIYKGGNGMTGIDTTASLIENETLGSALYQKLFPAPGQPFKYFPERIRRRYTTRKMYIDEFEKIWEEQSRFHPELTQQLNEEIGGRRREGYKRDGVLFFQRPLRSQKSKIGKCTFHPNKSRRAISAPDFEEFRIWQFINSIRCNGESLVDADRQLVYNLLVSQDRVKFDKLRKHLGKASAAYSFNFDDETSCPNAPTLRFLSSRGIFSQSWFGFKKSKQEEIWHDLYFYDDKELLRKRAQEK…	Yes
60	Compost_meta_-_JBEI_enrichment_Ga0065720_1018820_extraction_-_CRISPR-associated_protein,_Csn1_family_CDS_translation_Compost_meta	Cme4	MRIWGFDVGTTSIGFAVIDYDSDRKAGRIERLGVRIFPEGVTEDKGEPRNAQRRAKRMMRRQLRRKRWRRRALHEILAEAGLLPTDDPKQWPAELAQADPYDLRDRGLSQKLSPHEVGRALFHILKRRGFQSARIAAVEPSDPAKEKEDEGIKAEISQIAAELQGRTLGQWLKSQSKRRGHHTARTMTQEEFERFWTAQVKYHPDLLTDNLRAALAETAFRQRPIFWRLKTLGTCLLEKDAPLCPKGAWIGQRFEMLQTLNNLRLAGGNARPLDEDERRLLLAALETSPSLSFPAARKLLKPVWQRNGTSLKTKFNFEVEGGKKALPGNALEAALIDAFGEAWNTHPKKDAIRAELQDRLWAIQYRKLGEKRVEIRDGNSAEAERQRFIAFAQAEWNAS…	Yes
61	Caenispirillum salinarum	Csa	MPVLSPLSPNAAQGRRRWSLALDIGEGSIGWAVAEVDAEGRVLQLTGTGVTLFPSAWSNENGTYVAHGAADRAVRGQQQRHDSRRRRLAGLARLCAPVLERSPEDLKDLTRTPPKADPRAIFFLRADAARRPLDGPELFRVLHHMAAHRGIRLAELQEVDPPPESDADDAAPAATEDEDGTRRAAADERAFRRLMAEHMHRHGTQPTCGEIMAGRLRETPAGAQPVTRARDGLRVGGGVAVPTRALIEQEFDAIRAIQAPRHPDLPWDSLRRLVLDQAPIAVPPATPCLFLEELRRRGETFQGRTITREAIDRGLTVDPLIQALRIRETVGNLRLHERITEPDGRQRYVPRAMPELGLSHGELTAPERDTLVRALMHDPDGLAAKDGRIPYTRLRKLIG…	Yes
62	Geyser-Hotspring_Crystal_Geyser_Ga0051980_10014446_-_CRISPR-associated_protein,_Csn1_family_CDS_translation_Community_metagenome	Ghc1	MFGKMRYRLALDLGSTSLGWAMVRLDKENQPCAVIKAGARIFSDGRNPKDGSSLAVTRRAARAMRRRRDRLLKRKQRMMDALIKHGFFPATAAERKALETLNPYALRAKGLDKALTPAEFARALFHINQRRGFKSNRKTDKKENDSGALKTAIQKLRESLQGENCRTVGEWLNKRDNSGQTVRARYRQEKHIKEDGKSKIDKYYDLYIDRAMIEHEFDELWSKQAELDPARFNETARAELKDILLHQRPLKPVKPGRCTFLPEEERAPLALPSTQRFRMYQEVNNLRILRDGLKEEPLTLEQRDTLIFALEENNKCSFTRIKKLLGLSGAVQFNFEDPKRQELKGNTTSAILGKKDLFGPDWFKFDETKQDAIVMKLLTEESEETLVRWLQNETGVDEK…	Yes
63	Geyser-Hotspring_Elkhorn_Slough_mat_MD2A_Metagenome_JGI11876J14442_10007391_-_CRISPR-associated_protein,_Csn1_family_CDS_translation_Community_metagenome	Ghe	MTKILGLDLGTNSIGWAVVDKENNKIDNCGVRIFPEGVVNMNEGEEREKSKNALRRENRQTRRQVARRRMRKIKLLELLIEQGMCPLTNEQLMIWKHWDKNKKSEGRHFPHTKEFIEWLRLNPYELRYKGINGELTKMEFGRFLYHIIQRRGFLSTRKEKETGKIYAGKENMVGIDDTKTELNGNTLGEYLYTIYPEENESYKNIQNEEGEDVRIRGRYTLRDMYVEEFEKIWQNQASRLGLDKVSVIKQKVVFLNGSKDRNRNAKKIKYLKNNRDKIEVQEIIVEREKANKTLTRVTSYENIPLHDHLGGNIEISDDKIKFDNKDSVLFYQRPLRSQKSLLGKCRYEKNKTPVSVSHPDYELFRAWQYVNTIKFGNNIPLPIEQKSAIVEFLRTKKTS…	Yes
64	Geyser-Hotspring_Hotlake_UCC-LE_Ga0008833_1001252_-_CRISPR-associated_protein,_Csn1_family_CDS_translation_Community_metagenome	Ghh1	MTVRYRLGLDLGTNSIGWAAVALDAEGRPGRLLDGGVRIITPNDEAGRDPKSKASLAAGRRAARAMRRRRDRFLRRQKRLMEILTANGLMPADTAARKELEKLDPYWLRARALAEPLTLHEIGRALFHLNQRRGFSSNRITDADDAEGGAMKQGMAQLQEALEQAGARTLGEFLAKRHRRDREGYRVDPSGQRISKANGNDREASKGVRFRPHAEGSKLLYDFYPTRDMVAHELRQVWVEQAKTHTELTEPLREQLEHVIIAQRPLKKPRVGRCTFRPDEERAPRALPLFQRFRILSELAALEIERPGRPARKLTIPERDLLANLLGSQTSPVSFTKMAKALKLPDDADFNLARGGRKGLDPDKTAAILAKTGKGESFGKGWRSIPFDRQSEIVQRLLN…	Yes
65	Geyser-Hotspring_Hot_Lake_UCC-SLE_Ga0008837_100633_-_CRISPR-associated_protein,_Csn1_family_CDS_translation_Community_metagenome	Ghh2	MALIFAFDIGTTSIGSAVINHDPGRKIGKILRLGVRIFPETREPKTNAPLNQQRRAKRMMRRQLRRRRARRRTLNEALSSAGLLPAFGTSQWDRLMRLDPYDLRSRGLTEALEPEEFGRAIYHLAQRRHFRGRDIESESEDDNADSEELAARAEAKDMLATLRQSGMTLGQWLNQIESGKRKRGIHAARSTVEDEFERLWAAQEAHNDKLKDPEFQSSIRKIIFYQRPVFWRQNTLGSCPLIPGAELCPKGSWLSMQRRMLEKLNNLELVGAGARKLDPEERMAILESLQSQASMSWAGVRKALSSIYRNRNLTGEEKRLKFNLEIGGEKGLIGNPLEQRIAAIVGKSWSAHPHKQKIREALHERLWKADYRKIGTQRVVIQPQKKRRLDRLNAAESIV…	Yes
66	Geyser-Hotspring_Yellowstone_Ga0078972_1025093_-_CRISPR-associated_protein,_Csn1_family_CDS_translation_Community_metagenome	Ghy1	MIYSANSMAQVEGDVKNRMRKYILGIDLGVNSLGAALIDSENQAIVWTGVRIFSGPFEGDYSSGIEESRARQRRTKRQLRRQIDRRRRRLQRVFTLLQRFGLLPSGERRTVLPALDAELRKRYPETETLPYFLRGRALDVKLEPFEIGRCLYHLAQRRGFQGRTAFADPEEKSGGKFGDEMKGLWNEICSSGARTLGEFLARQPAREVRLRGRHTHRLMYEQEFNLIWDAQKQHHPEILTPEHKALLFQALFFQRPLKSVTHLIGDCSLERGEKRAPCWTLQVQRFRVLSAVNNLRVVEPSGKIRPLEPQERELLAAESLRREQLKFSTIRRILKLDKDCRFTVEEGGEDCIPGNATSARIYKVMGDEWLKWPQDRQEALVAILGDTSRYPTDDDLVKE…	Yes
67	Mucispirillum schaedleri	Msc	MAEKKFKYRLGLDLGTNSIGWCMLRLNKDNEPAAVIKSGVRIFHDGRNEKTKEPLAVVRRNARSIRRNLDRKISRRNHLLNTLVKYFLLPSNEIERKALAVLNPYELRSRAVNERLELFELGRLLMHLSKRRGFKSNRKVDKEDSSGKIKPAIERLKNKMQETNKKTAGEYLYSLMQNGKPVRARLGRIDGSNGYEIYLDRALIEEEYNLIMNEQKKHHKELTDDIINEIFNIIFYQRPLKKQIIGKCSLTGEDTKLKKAHVLAQDFILLQKVQDLRVFDDNQLEFRPLSNDEKDIIKRELRKKKEVSYENIRKLLKKYYENVKYGMFSHETLYKKLQGNKTNALMSDKEIIGDSWYSLSPEVQYDIIEELYSDKDNDELSKLYSEKFNLNESQINGLL…	Yes
68	Sulfitobacter donghicola	Sdo	MRLGLDIGSTSIGWWIYETTDGQITSVIDGGVRIFSDGRDPKSKGSLAVDRRVARAQRRRRDRYLRRKAALMKRMAEVGLMPSDPKQAKQLEALDPYELRARGLDETLELTELGRALFHLNQRRGFKSNRKTDAGDNESGKIIDATARLDWAMRDHRARTYGEFLHMRRQKADTPRTTPAVRTRLTIAARDGAEKEESGYDFYPDRQHLRDEFDALWEAQAEYHGVLTEDLRDEIGTIIFHQRPLKTPKVGKCLFTNEERVASAHPLNQRRILVETVNALRVAQLGEVARALTLEERDTILHALDNKAHTKSLSGMSIKLKALGKVIKLRSGQYFTLETANRDAIACDPVRASLSKPDRIGSYWSTLDHNAQWEVVNRIRAVQSDADHRELVAWLVSQH…	Yes
69	Salinispira pacifica	Spa	MPYTLGLDLGSSSLGWALVDEEQQNIIKTGVRVFPGAATDIGTGKESYKNQDRRLSRQARRQTLRRKQRRIVLLRTLVDFKMCPLSKDELESYAKYRKGKKQEFPSSSEFNSWLKLNPYELRDRALHEDISRFEFGRILYHIIHHRGFKTGRKSNEDGALYKGNEDTVGVDETKNLLQQYATLGEYLNSLRIKSDGNERLRGRYTLRNWYVDEFNKIWERQAGKLGLENETVHSRNKRYYGPAGSSEHRRKLQAYKKAGISFEIEGDFICREQTVSLKDYLGNPDKGILFYQKPLKSQKHLLSKCRYEKRKSVCQISHPEFEYYRAMQFANQIEYGAGEKLNETDRKDVIILLLSKDKAVKMSDLKKKIQKTGVQFNYADDHKVPGSPTTAFISKVTDT…	Yes
70	Capnocytophaga canis	Cca1	MKHILGLDLGTNSIGWAYVKEAENDTETSEIVDLGVRVNPLTTDEKTNFEKGKPISTNADRTLKRSARRNLQRYKLRRKELIELLKEHQLISENTILTENGKGTTFQTLELRAKSAKEKISLGELARVFLTINKKRGYKSSRKAKNEDEGQLIDGMEIAKRLYEENLTTGQLSLQLLKEGKKSLPDYYRSDLQFELDKVWNFQKQFHSDILTDEFYAQLKGKGQRATSALFLAKYQIYTAENKGSREDKKLQAYQWRVDALSKELTREELAFVITEINNNLNNSSGYLGAISDRSKELYFNNETVGEYLWKQIAANPHTSLKNQVFYRQDYLDEFERIWNTQAQFYPQILTESLKKELRDVVIFYQRKLKSQKSLVSFCEFENKEIEIKKEDGTSTKKV…	Yes
71	Corynebacterium camporealensis	Cca2	MQKNYRVGIDVGTHSIGFAAIEVDDHDRPIHILSAMSLIHDSGLDPDSNKRALTRLAESGVARRTRRLYRRRRKRMVRLEKFLQHQGWETKPFEDYSDPYIPWNARVALVNGYIEDDQQRGEYLSIALRHIANHRGWRNPYWKTRSLYSPEGPSDAFETIRKDLEKRAGRPVPKDITVGQLITFARIGTDRIRGEAQNKKTGHNNPAILSARLHQLDHAREINEIAKVQKLDDDLRKHIIDLVFAAESPKGAQLGRVGKDPLQPGKDRALKATDAFQRYRIAALTGNLRIRGTQGNDRLTREQRQLIFDHLVNLPHTEEPSWLNIAEILGIDRGDLLGTATMTDDGERAGSKPPVHDTNRAILSSKVKPLVHWWKAANFDEQKAMLKSLSNAEVDDFDS…
72	Chryseobacterium gallinarum	Cga	MVERILGLDLGVSSIGWALVEEDVKNPENNKIIKLGVRVNPLTIDEKTNFEKGKSITTNAGRTSARSARRNLQRFKLRRKKLLEILIHYKIIKNDAVLAETGKNTTFQTQYLRAKAAREKIELDELARVLLLINKKRGYKSSRKVQNDDDGKAIDGLSVAKELYEKNYTPGQYAYDLLKRGKKQIPDFYRSDLQNELDRIWEFQKQYHPDILTDEFKKELEGKGQRATAAIFLNRYKIYTADNKGTREEKKIQAYQWRVEALSQPLDVKEVAYVIAEINNNLNNSSGYLGAISDRSKKLYFNGQTIGEYLFEELSANPHTRLKNQVFYRQDYQDEFEKIWKIQTKFHPELTKELKEQVRDIVIFYQRKLKSQKGLISFCEFESREIEIEENGKRKRKKV…	Yes
73	Compost_meta_-_Ga0079224_100045232_-_CRISPR-associated_protein,_Csn1_family_CDS_translation_Compost_meta	Cme1	MKKILGLDLGTNSIGWAYVNEAENTNEQSSIIKLGVRVIPLTTDEQTNFEKGKPITTNASRTLARSARRNLQRYKLRRENLIQILKDNNWITDHTVLTENGNKSTFETFKLRSEAAERALELNELARVLLHINKKRGYKSSRKVNNTEEGQLIDGMDIAKKLYHENITPGEFVLELLKSGKKKIPDFYRSDLNNEFEKIWNNQAKYHPDIFTNSLKDELKGKGKQATWAILKDPLKLVGVKRDKKRDEIKLENYQWRVDALTQQLNFEQIAVVLQEINGQINNSSGYLGAISDRSKELYFNNQTVGQYLYSQLKANPHTRLKNQVFYRQDYMDEFEKIWEVQSKGREHIFTDTLKCEIRDVIIFYQRKLKSQKGLISFCEFEQKEISVGDKKKIVGLRV…	Yes
74	Flavobacterium frigidarium	Ffr	MKKILGLDLGTTSIGWSFINESENENETSSIVNTGVRIVPLTSDEEADFKKGNTISINADRTLKRGARRGLQRFKLRRDALLDIFSKINFIPTHYVYAENGSNSTFLSYQLRAKAAIEKVSKEELVQVLLMLNKKRGYKSSRKAKSADEGDAIDGMKIAKEIFENNLTPGQWVYNSLLKEGKFIPDFYRSDLQKELERIVRFQNQFHSEQMNEKLLEDIQGKTRTQTSQYFTNAIKIPLTENKGSRDEVKLQHYKWRSEALTSELDLKILAYVITEINNQINQSSGYLGAISDRSKELYFNQETVGQYQYKQLQENAHNKLKNQVFYRQDYLDEFEKIWKTQARFHPELTDKLKTEVCDITIFYQRKLKSQKHLVSFCEFEKGHKAIPKSSPLFQDFRI…	Yes
75	Geyser-Hotspring_Yellowstone_Ga0078972_1022257_-_CRISPR-associated_protein,_Csn1_family_CDS_translation_Community_metagenome	Ghy2	MSTKKIVGFDLGTNSVGWAVVENSDENAAKIAGAGSRILPLDPKILDAFENGQKLTKNAERRQKRSQRKTLDRYQLRRKYLIESLIIMGCLPEDFTPQNAGRKFKELIEKPDELKNLPDDWYVYMLRSKALKEPVTQIEFGRILYHLNQRRGYKDIGELMEEIEEKDDTKQGKKYDKWIEQVTIYSVEKKSDLKNKKQEYWVILDDGREGTSIIANIESLTGKEIELEIRRRVKKNSEETFEFALPNRNDWQNKLDALDKQISQSGMHVGEFFWNKIKEDRYFRIRQNFVHREKYIEEFDAIWEKQQEFIPALIDETVKQDVIQRIVRNEKERQKWAKKPLKEFIKNYIIYYQRPLKSQKSKKANCRFEPMIKVINQSTGESLSIENKCMPLSSPLYEE…	Yes
76	Ornithobacterium rhinotracheale	Orh	MNTILGLDLGTNSIGWALIKVLNDKTRLPLEIIDLGVVVIPTDQRTLDKFSKGESISKTAERTKQKGVRKLYERKKLRRERLHRVLNILGFLPEHYSKKIDFKKHLGQFFGNSQPKISYVENDHGKHEFIFMDSYREMLKEFSKHNIKNVPYDWTIYYLRKKALSQKISKEELAWVILNFNKKRGYYQFRDDNADENKENKIEKYYALKVTNVKKEDAQNYTITLENGWIYKNKSKISLLDWVGSTKEFISTEKFDNKGNIIKKKNGEDDRTLKLVDSEKDWIAIKKSTEDRIENYGKTVGTYLYEHLLKDPNQKLNGELINIIDRKFYKNELKQILEKQKEFHPELLNEDLFQKSIIELYPKNSTRQKELKNKDLCYLLIDDVIYYQRDLKKKNSTIN…	Yes
77	Prevotella histicola	Phi	MKKILGLDLGTTSIGWALVYESENADEKSSIVRLGVRVNPLSVDEKGNFEKGKSITTNADRQQTHGARINLQRYKLRRENLKDCLQKQGWIGTEALYEEGKTSTFETYMLRAKAAEEEISLHELCRVLFMLNKKRGYKSNRKANNKEDGKLFDGMTVAKKLYEEHLTPAEYSLKLLSSGKKFKQEYYRSDLKEEFDRIWNEQQKYYPEILTDDFKQQLQGKSKGNTSKIFLGKYGIYSADLKGLDRKLQPLKWRVEALKQKVDKEVLAFVISDLNGQIASTSGLLGAISDRSKELYFNKQTVGQYLWTSLKESPHVSIKNKPFYRQDYLDEFEKIWETQATYHKELTPELKQEIRDIIIFYQRPLKSKKGLISVCELEQRKVKVTIDGKEKEISIGPKV…	Yes
78	Parabacteroides sp.	Psp	MKRILGLDLGTNSIGWALVNEAETDEEVSSIIRLGVRVNPLTVDETQNFEKGKSITTNAERTLKRSMRRNLQRYKLRRDALVEFLKELGFITDETILSEQGNRTTFETCRLRAKAAEEEISLEELSRVLLMINKKRGYKSSRKVKKEEDGVLIDGMEIAKKLYEEDLTPGQLCSQLLESGKKVLPDFYRSDLQEELDRIWSVQKQFHPDVFCDAAKEEIKGKNRSQTWAILANYFVWKEEVVGWNDREAKNETIEKECKLVGLKRTTKGYELKKENYRWRAQALTEQLGLEEIAVVLQEINGQINASSGYLGAISDRSKVLYFNHQTVGQYQMAELDKNPHASLRNMVFYRQDYLDEFDRIWEKQAEFHKELTAELKKEIRDMIIFYQRRLKSQKGLIS…	Yes
79	Weeksella virosa	Wvi	MKTILGLDLGTNSIGWALVEQDFENKQGLILGMGSRIIPMDAGIIGKFAEGSSISQTAERTGYRSIRRLRERHLLRRERLHRVLNILKFLPEHYAAEIDFEKRFGQFLAETEPKLAWKKNAEGKFEFLFQRSFDEMVADFKANGQDIKIPYDWTIYYLRKKALTQKISPQELAWIILNFNQKRGYYQLRGEEEEENPNKKVEFYSLKIVDVVADEQPNKKGDTWYSLHLENGWVYRRSSKIPLYDWKDKVRDFIVTTDINEDGSEKLDKDGEVKRSFRAPKEDDWTLIKKKTEQEIEQFNQTVGSYIYEALLDNPTQKIRGKLVRTIERKFYKSELKKILEKQIELQPELFTEDLYNACARELYRRNVAHQQQLSSRDFVYLFLNDIIFYQRPLRSQKS…	Yes
